# Anti-σ^28^ factor FlgM secretion regulates *Vibrio cholerae* adaptability in adult mice through quorum sensing and methionine metabolism

**DOI:** 10.64898/2026.01.02.697338

**Authors:** Guozhong Chen, Zixin Qin, Fenxia Fan, Mei Luo, Hongou Wang, Baoshuai Xue, Shucheng Li, Shiyong Chen, Xiaoman Yang, Xiang Mao, Liwen Yi, Chunrong Yi, Wei Li, Xiaoyun Liu, Biao Kan, Zhi Liu

**Affiliations:** Key Laboratory of Molecular Biophysics of the Ministry of Education/Department of Biotechnology, College of Life Science and Technology, Huazhong University of Science and Technology, Wuhan, Hubei 430074, China; State Key Laboratory of Microbial Technology, Shandong University, Qingdao, Shandong 266237, China; National Key Laboratory of Intelligent Tracking and Forecasting for Infectious Diseases, National Institute for Communicable Disease Control and Prevention, Chinese Center for Disease Control and Prevention, Beijing 102206, China; Department of Microbiology and Infectious Disease Center, NHC Key Laboratory of Medical Immunology, School of Basic Medical Sciences, Peking University Health Science Center, Beijing 100191, China; Key Laboratory of Zoonosis, Ministry of Education, College of Veterinary Medicine, Jilin University, Changchun, Jilin 130015, China; School of Marine Science and Engineering, Qingdao Agricultural University, Qingdao, Shandong 266109, China; Institute of Hygiene Toxicology, Wuhan Centre for Disease Prevention and Control, Wuhan, Hubei 430024, China; Department of Infectious Diseases, Peking University Third Hospital, Beijing 100191, China

**Keywords:** *Vibrio cholerae*, flagellum, FlgM, quorum sensing, methionine metabolism

## Abstract

**Introduction:** Cholera, caused by *Vibrio cholerae*, is a severe diarrheal disease threatening global health. The flagellum of *V. cholerae* functions not only for motility but also as an environmental sensor regulating virulence. The trade-off mechanism between motility loss and enhanced host adaptation remains unclear.

**Objective:** This study aimed to elucidate how flagellar mutations, which lead to a loss of motility, affect host adaptability in *V. cholerae* and to uncover the underlying molecular basis.

**Methods:** We analyzed 3,135 cholera-related samples to identify mutation hotspots in flagellar genes. A relevant flagellar mutant library was constructed and assessed for host adaptability. Multiple approaches, including molecular, genetic, transcriptomic, and proteomic analyses, were applied to dissect the FlgM-mediated pathway, with key findings revalidated in an adult mouse model using a specifically constructed 6N-labeled mutant pool.

**Results:** Big data analysis reveals those flagellar mutations in *V. cholerae* cluster in key structural and regulatory genes, including *flhB*, *fliA*, *fliF*, *fliD*, and *fliM*. Flagellar mutations led to a scenario where the secretion level of the regulator FlgM was negatively correlated with host adaptability. Intracellular FlgM inactivates either the σ^28^ factor FliA directly or acts through the VarS/VarA-CsrA/BCD system, ultimately leading to the derepression of the quorum-sensing master regulator named *hapR*. HapR can directly bind to the promoters of genes involving in methionine transportation to regulate adaptability of *V. cholerae*. The 6N-labeled mutants pool experiment reconfirmed that motility loss promotes host adaptability via the FlgM-FliA-HapR-methionine axis.

**Conclusion:** Our findings demonstrate that secretion levels of the flagellar regulator FlgM drive an adaptive shift in *V. cholerae* from motility to host adaptability, mediated through quorum sensing and methionine metabolic reprogramming. This reveals a novel mechanism underlying bacterial evolution and pathogenicity.
