## Supplementary material for "Anti-σ^28^ factor FlgM secretion regulates *Vibrio cholerae* adaptability in adult mice through quorum sensing and methionine metabolism": The supplementary tables will be used for the link to the file on the preprint site.: Table S2.xlsx

### Sheet: Structure and function of Vibri
Flagellar Components	Genes	Sequences of genes (5'-3')	Sequences of proteins (N-C)	Structures	Functions	Pubmed IDs	References	DOI
FlrA	VC2137	ATGCAGAGTTTAGCGAAACTACTTGTGATTGAGGACGATGCCGCGATCCGGCTCAATCTC AGTGTTATTTTAGAATTTGTAGGAGAGCAGTGTGAGGTCATTGAGTCTACTCAGATTGAC CAAATCAATTGGTCGGCAGTGTGGGGTGGGTGCATTTTAGGCTCGCTACGTGGTCAAGCG CTTTCTGAACAATTAATCCAATCTTTAACCAAGGCTAACCATATCCCGTTGCTGGTTGCC AATAAGCAGCCTTATTCCTTAGAAGAATTCCCCAACTATGTGGGTGAGTTAGATTTTCCG CTCAACTATCCGCAGCTGAGCGATGCTTTGCGTCACTGTAAAGAATTTCTTGGGCGCAAA GGTTTTCAAGTCCTTGCGACCGCACGCAAAAAC…	MQSLAKLLVIEDDAAIRLNLSVILEFVGEQCEVIESTQIDQINWSAVWGGCILGSLRGQALSEQLIQSLTKANHIPLLVANKQPYSLEEFPNYVGELDFPLNYPQLSDALRHCKEFLGRKGFQVLATARKNTLFRSLVGQSMGIQEVRHLIEQVSTTEANVLILGESGTGKEVVARNIHYHSGRRNGPFVPINCGAIPAELLESELFGHEKGAFTGAITARKGRFELAEGGTLFLDEIGDMPMSMQVKLLRVLQERCFERVGGNSTIKANVRVIAATHRNLEEMIDGQKFREDLYYRLNVFPIEMPALRDRIDDIPLLLQELMTRMEAEGAQPICFTPRAINSMMEHDWPGNVRELANLVERMVILYPNSLVDVNHLPTKYRYSDIPEFQPEPSRFSSV…	Class I regulator	σ54-dependent flagellar Transcription regulation	19717600	The Vibrio cholerae flagellar regulatory hierarchy controls expression of virulence factors	10.1128/JB.00949-09
FlrB	VC2136	ATGATGAGCAGCGCAGTGCAAGAGCAGCATTCCCATTTGGACTCGTTAGAAGATCAAGTT GAGCGCTATAAACAGGTATTGGATGTGATGCCCGCCGGGGTGATTTTGCTCGATACCCAA GGCATAGTGCGTGAAGCCAACCCAGAAGCGCAGCGTTTACTGGATGTACCACTCGTGGGT GAAAAATGGTACAGCGTGATCCAGATTGCTTTTGCCCCGCGTGACGATGATGGTCATGAA ATCTCGCTGCGCAATGGACGCAAAGTGCGCTTGGCGATCTCCGCCTCGACAACGGGTCAG CTCATTTTGATTACCGACTTAACGGAAACTCGCCTATTGCAGTCACGGATCAGTGATCTG CAACGTCTCTCTTCCTTGGGACGCATGGTGGCG…	MMSSAVQEQHSHLDSLEDQVERYKQVLDVMPAGVILLDTQGIVREANPEAQRLLDVPLVGEKWYSVIQIAFAPRDDDGHEISLRNGRKVRLAISASTTGQLILITDLTETRLLQSRISDLQRLSSLGRMVASLAHQVRTPLSSAMLYAANLAAPNLPPATRERFQSKLVDRLHDLEKQVNDMLLFAKGGDNKVVMPFSIGDLAAEFMPMVETALKNNQIDYGQEVESEETMLLGNANALASALSNLVMNALQIAGKGSQIDVFFRPVNGELKISVQDNGPGVPESLQHKIMEPFFTTRSQGTGLGLAVVQMVCRAHGGRLELISKEGEGACFTMCIPLERQADSSNSETGE	Histidine kinase	Flagellar Transcription regulation	19717600	The Vibrio cholerae flagellar regulatory hierarchy controls expression of virulence factors	10.1128/JB.00949-09
FlrC	VC2135	GTGAAGATGGCTCAAAGCAAAGTCTTAATCGTAGAAGATGACGAAGGTCTTCGCGAAGCG TTGATCGACACCTTAGCTTTAGCGGGTTATGAGTGGCTGGAAGCCGATTGTGCAGAAGAT GCCCTGCTCAAACTCAAATCACACAGTGTCGATATTGTGGTGTCTGATGTGCAAATGGCA GGCATGGGGGGACTCGCTCTGCTGCGCAGTATCAAACAGCACTGGCCGAATTTACCCGTA CTGCTGATGACCGCTTACGCCAATATTCAAGATGCCGTATCTGCCATGAAAGATGGCGCG ATTGACTACATGGCTAAGCCTTTTGCACCAGAAGTGCTGCTGAATATGGTCAGCCGTTAC GCACCAGTAAAGTCAGATGACAACGGCGATGCT…	VKMAQSKVLIVEDDEGLREALIDTLALAGYEWLEADCAEDALLKLKSHSVDIVVSDVQMAGMGGLALLRSIKQHWPNLPVLLMTAYANIQDAVSAMKDGAIDYMAKPFAPEVLLNMVSRYAPVKSDDNGDAVVADTKSLKLLALADKVAKTDANVMILGPSGSGKEVMSRYIHNASPRKEGPFIAINCAAIPDNMLEATLFGYEKGAFTGAVQACPGKFEQAQGGTILLDEISEMDLNLQAKLLRVLQEREVERLGSRKSIKLDVRVLATSNRDLKQYVQAGHFREDLYYRLNVFPLTWPALCERKDDIEPLANHLIERHCKKLGLPVPSIAPNAITKLLNYPWPGNVRELDNVVQRALILSENGHIQSEHILLEGVDWHDASSLQQAVAGESMAAPQI…	Class III regulator	σ54-dependent flagellar Transcription regulation	19717600	The Vibrio cholerae flagellar regulatory hierarchy controls expression of virulence factors	10.1128/JB.00949-09
FlrD	VC2058	ATGGGACGAAATGGCTCATATGTAATGGTTGATTTGATTTGGTTAACCCCTCCTGTAATC GCAGGAGGGTCGGTTTTTGTTGTTTTGTGCATCATGCTGGCATTGTGGCGTCTTAAACGT GGTCAGCATCGTCAAAGTGAAACCTTGCGCCAACAAATTCGCAATCTGGATCGTGAGCTG CAGAAATCCAACAAACAACTGCTTGAAGTGCGTTCGGTGATGGTCGGGCTCGGACAAAAA GTCAGTGAGCAACAAGATATCATTCGCCATCTCAATGAGCGTTTACTTGAGCTGGAAAAT ACTGACGCGGATGCGCGTTTGTACACTCGTGCCAGTAAGATGGTGCAACTTGGTGCCGAT CTCAATGAACTGATCCAAGAGTGCGAGCTGCCC…	MGRNGSYVMVDLIWLTPPVIAGGSVFVVLCIMLALWRLKRGQHRQSETLRQQIRNLDRELQKSNKQLLEVRSVMVGLGQKVSEQQDIIRHLNERLLELENTDADARLYTRASKMVQLGADLNELIQECELPKAEAELMMSLQNKLAGKESIPPLESHPEVRANKAKS	Regulator	Involved in motility	19767434	A Novel Regulatory Protein Involved in Motility of Vibrio cholerae	10.1128/JB.00948-09
FilA	VC2066	GTGAATAAAGCGCTTACATACGATCAATACGGAAATCTTAATAGCCAGCAGCTATTTCTT GAGAAGTACTCTGTATTGGTTAAGCGTATCGCTCATCATTTGATTGGTCGTCTTCCGCCC AGTGTTCTGATCGAAGACCTCATTCAAGCTGGCATGGTTGGTTTGCTTGAGGCACAAAAA AATTATGATGGAAGTAAAGGCGCGAGCTTTGAAACCTATGCCGGAATTCGGATTCGTGGG GCTATGCTCGACGATATCCGACGTGGTGACTGGGTTCCGCGATCTGTGCACAAACATAAT CGGGAAATCAGTCAAGCGATTGCAGTGCTCGAGGGAGAACTCAATCGCGATCCAACGGAT GCTGAAGTGGCGAAGTTTTTAAACATGTCACTA…	VNKALTYDQYGNLNSQQLFLEKYSVLVKRIAHHLIGRLPPSVLIEDLIQAGMVGLLEAQKNYDGSKGASFETYAGIRIRGAMLDDIRRGDWVPRSVHKHNREISQAIAVLEGELNRDPTDAEVAKFLNMSLEQYHSVLMDINCSRIVGIEDLGVSDDAISPFEEGEDNSPFHGVAEESFRKALVESIKSLPEREALVLSLYYDEELNLKEIGEVLGVSESRVSQILSQSMQRLRTKLSSWTRND	Class IV regulator	σ28-dependent flagellar Transcription regulation	19717600	The Vibrio cholerae flagellar regulatory hierarchy controls expression of virulence factors	10.1128/JB.00949-09
FliD	VC2140	ATGAGTTTAGGCCCGATGGGGATGAATACTGGCTTTGACATCAATGGCATGGTCAGCAAA ATTGTCAGTGCGGAGCGCGTACCTAAGCAGCAACGCATTGACAATGAGCGTACCAACATT GACACCAGTATCAGCGCCTATGGTCGGCTCAGAGAGTCGCTGGATACGATGAAAAATCTG ATGACCCAGTTTCGTCAGGAGAAGGCTTTTGCAGTACGCAAAGTCGACACCAGTAACGAA CAGGTTGTCTCCGCGACGGCCACCACGGAAGCTATTGCTGGCAACTACTCCGTCGATGTG TTGCAGCTTGCTCAAAGCCATAAAATTGCGTCTGAAGTATTGGACAAAGACGCGAAATTT GGTCCGGGCAAGCTGCATATTTCATTGGGCGAT…	MSLGPMGMNTGFDINGMVSKIVSAERVPKQQRIDNERTNIDTSISAYGRLRESLDTMKNLMTQFRQEKAFAVRKVDTSNEQVVSATATTEAIAGNYSVDVLQLAQSHKIASEVLDKDAKFGPGKLHISLGDKSFTLDVQGNSKLVDIVRGINGEKSNPGVRASIINDVEGPRLIVASNVSGKDHSVKMSAQAEPGNPLKQLEYKTLEQRVRDLEKARAQAQQLIAPLTPEQQKVAAKVAEKIGDAARLVDQEVAQEIRSAAQSAQGAAGEALNAGELTESAVKAAANAASEAKKYIRPEDRIPGWTETASGTLLDSYWEPEEELDAQGQKKAADVPGWSNTASGTLLDSYVTPQEAQQKLEQKLAQEKAQIEAAIRSGKMTPEEAKAQARAKLSPEERA…	Filament-capping protein	Folding of the flagellin	31119103	Vibrio Flagellar Synthesis	10.3389/fcimb.2019.00131
FliE	VC2134	TTGGCATCAGAGGTAGCAATGAGACTTGACGGTTTAAATAACGAAATGCAGGCGATGATG TTTGAGGCAATGAATACTCAGCCCGCATCGACAGGTCAGAAAGTTGGCGCTGACTTTGGT GCCATGTTGACCAAAGCGATCAACAACGTCAATGGCCTGCAAAAGACCTCAAGTGATATG CAGACGCGTTTTGATCGTGGCGATGAAGGAATTTCTCTTTCTGATGTGATGATCGCCCGT AATAAATCGAGTGTGGCGTTTGAAGCGACCATTCAAGTACGCAATAAGCTCGTCGAAGCG TACAAAGAACTGATGAATATGCCAGTATAA	LASEVAMRLDGLNNEMQAMMFEAMNTQPASTGQKVGADFGAMLTKAINNVNGLQKTSSDMQTRFDRGDEGISLSDVMIARNKSSVAFEATIQVRNKLVEAYKELMNMPV	Flagellar hook-basal body complex protein	Flagellar hook-basal body complex protein	1551848	Characterization of the fliE genes of Escherichia coli and Salmonella typhimurium and identification of the FliE protein as a component of the flagellar hook-basal body complex	10.1128/jb.174.7.2298-2304.1992
FliF	VC2133	GTGGCCGATGATAAACAAACAACCGATCTCGCGTTGACCAATAGTGGTGGTGAGCATGCC TTGATGGCAGGCTCTGATATGGACCACGACACGCAGAATCCGGACATCAACGAAAAAAGT AGCAAAATGGACTTTACCGTTGGTGATCTCGATTTATTGCGCCAAGTGGTACTGGTACTG TCTATTTCAATCTGCGTTGCCCTTATCGTCATGCTGTTCTTCTGGGTACGTGAGCCGGAT ATGCGTCCGCTGGGTGCTTACGAAACCGAAGAACTGATCCCAGTCTTGGATTACCTCGAT CAACAGAAACAGCAATACAAACTTGATGGCAATACCATTTTGGTGCCCGTCAGTGATTAC AACAGCCTCAAACTCTCCATGGTACGCGCGGGA…	VADDKQTTDLALTNSGGEHALMAGSDMDHDTQNPDINEKSSKMDFTVGDLDLLRQVVLVLSISICVALIVMLFFWVREPDMRPLGAYETEELIPVLDYLDQQKQQYKLDGNTILVPVSDYNSLKLSMVRAGLNQNRQAGDEILMQDMGFGVSQRLEQERLKLSRERQLAKAIEEMRQVNKARVLLALPKQSVFVRHNQEASASVFLTVRTGANLKQEEIDAVVDMVASAVPGMKPSRVTVTDQHGRLLSSGSQDPVSAARRKEQELEKQQEEALRGKIDSVLIPILGLGNYTAQVDIELDFSAVEQTRKVFDPNTPATRSEYTLEDYNNGNVVAGVPGALSNQPPADASIPQDVAQMKDGSVMGQGSVHKEATRNYELDTTISHERKQSGVINRQTVAV…	MS ring	Surrounding the export apparatus	31119103	Vibrio Flagellar Synthesis	10.3389/fcimb.2019.00131
FliG	VC2132	ATGGCTAAAGACAATAAAGATGGTGGAGAAGTGGTCGAATCAACCATTGATATCAGTGAA ATTCCCGGTGAAGAAAAAGCAGCCATTTTGCTGCTCAGTTTGAATGAAGAAGATGCCGCA GGCATCATTCGCCACCTCGAGCCTAAACAGGTACAGAGGGTGGGTAGTGCCATGGCACGC GCCAAAGACTTAAGCCAAACCAAAGTGTCAGCGGTGCATCGTGCCTTTTTGGAAGATATT CAAAAATACACCAACATTGGTATGGGCAGTGAAGACTTCCTACGTAATGCTCTGGTTGCG GCGTTGGGGGCGGATAAAGCCAACAACTTGGTGGATCAAATTCTGCTTGGTACCGGCTCG AAAGGTCTGGATTCACTAAAATGGATGGATCCA…	MAKDNKDGGEVVESTIDISEIPGEEKAAILLLSLNEEDAAGIIRHLEPKQVQRVGSAMARAKDLSQTKVSAVHRAFLEDIQKYTNIGMGSEDFLRNALVAALGADKANNLVDQILLGTGSKGLDSLKWMDPRQVASIIINEHPQIQTIVLSYLEPDQSAEILAQFAQRDALDLLMRIANLEEVQPSALAELNEIMEKQFAGQAGAQAAKIGGLKAAADIMNYLDNNIESVLMEGMREKDEDLATQIQDLMFVFENLVEVDDQGIQKLLRDVPQDVLQKALKGADDTLREKIFKNMSKRAAEMMKDDLEAMPPIKVSDVEAAQKEILSIARRMADNGEIMLGGGADEFL	C-ring	Controlling the rotation direction (together with FliM and FliN)	31119103	Vibrio Flagellar Synthesis	10.3389/fcimb.2019.00131
FliH	VC2131	TTGAGGATCACAATGTCTGGTGAAAGAAAGCGTGGTTTTATTCGCCCGGGTACAGATGAT GCGACGGTCACACCTCAACGTTGGGGGCTGCCGGATTACGGTGCGGAAAGTAACAAAGCG GCTAAACAGACTGCGTTTAATTACGATCCGGGCTGGATCCCAAACTTTGACGAACCGGAG CAGGTCGTCGAGCACGAATTCAGTGAAGAAGAGATTGCACTGATCCGCACTGCCGCTCAA CAAGAGGGCTTTGAGGCGGGGCAAGCAGAAGGCTATCAGCAAGGCTTTGAACAAGGTAAG GCTGAAGGTTTCCAAGCTGGTCATCAAGAAGGGCAAACGCAAGGTTATCAAGATGGCGTT GCCGAAGGGCAAGCCTTAATTCAAGAACAAGTC…	LRITMSGERKRGFIRPGTDDATVTPQRWGLPDYGAESNKAAKQTAFNYDPGWIPNFDEPEQVVEHEFSEEEIALIRTAAQQEGFEAGQAEGYQQGFEQGKAEGFQAGHQEGQTQGYQDGVAEGQALIQEQVKTFMALANQFAQPLDLLNAQVEKQLVDMVLALTKEVVHVEVQTNPQVILDTVKASVEALPIAGHAITLKLNPEDVEIIRQAYGEQEIETRNWTLLSEPALSRGDVQIEAGESSVSYRMEERIRSVLKSFCGINRHHPGE	Negative regulator of ATPase	interacting with stalk and large export apparatus component	31119103	Vibrio Flagellar Synthesis	10.3389/fcimb.2019.00131
FliI	VC2130	ATGTTAGCGTTAGCTGATCGCCTTGCCCAATACAAAGTCGAAGGACACACCACCCGACCC ATGGCTTCGGGAAAGTTGGTGCGTGTTGTGGGTTTGACGCTGGAAGCCACAGGTTGTAAA GCACCCGTCGGAAGTTTGTGTAAAGTCGAAACCATGAACGGCGAGATGGAAGCCGAAGTG GTGGGCTTTTCTGGCGATAACCTCTTTTTGATGCCTAGTGAACAGATCATCGGTGTCCTT CCCGGAGCCAAAGTGACTCCTATCACGACCGAATCAGGCCTGCCTGTCGGTATGGAACTG CTGGGACGCGTGATTGATGGCGTGGGTAATCCGCTCGATGGTTTAGGTCCGATTTATACC GATCAACGCGCTTCACTTAACGCTATACCGATT…	MLALADRLAQYKVEGHTTRPMASGKLVRVVGLTLEATGCKAPVGSLCKVETMNGEMEAEVVGFSGDNLFLMPSEQIIGVLPGAKVTPITTESGLPVGMELLGRVIDGVGNPLDGLGPIYTDQRASLNAIPINPLARKPINEPLDVGIKAINGLLTVGKGQRIGLFAGSGVGKSVTLGMMTRGTTAQVVVVGLIGERGREVKEFIEEILGVDGRQRSVVVAAPADSSPLMRLKGCQTALTIAEYFRDQGLDVLLLMDSLTRFAQAQREIALSVGEPPATKGYPPSVFAKLPALVERAGNGGPHQGSITAFFTVLTEGDDLQDPIADASRAILDGHIVLSREMADAGHYPAIDVEKSVSRVMPQITTDEHLLMSKAVRQILSVCRKNQDLVSIGAYKPGTD…	Hexameric ATPase	Probably required for chaperone release and substrate unfolding	31119103	Vibrio Flagellar Synthesis	10.3389/fcimb.2019.00131
FliJ	VC2129	GTGCGTCAACATGCTGCGCCATGTACTCAGCTCATAACTTGGAGCATTGAAATGGATAAC GCGTTAGATTTCTTGCTCGAACAAGCTCAGGAAAGCGAAGACAAAGCGGTGTTGGCGCTC AGTAAAGCACGCAGTGAGCTGGATAGTTACTACCACCAACTGCGTCAAATTGAACAGTAC CGCTTAGAGTATTGTCAGCAGTTAGTTGAACGCGGCAAATCAGGGTTAACCGCCAGCCAA TATGGCCACCTCAACCGATTTCTCACTCAGCTCGATGAAACCTTAGCCAAACAAAAAAGC GCTGAGCAGCATTTTCGTCTGCAAGTTGAAAACTGCGAACAGCACTGGATGAACATGCGT CAAAAACGGAAATCCTATCAATGGCTGATGGAG…	VRQHAAPCTQLITWSIEMDNALDFLLEQAQESEDKAVLALSKARSELDSYYHQLRQIEQYRLEYCQQLVERGKSGLTASQYGHLNRFLTQLDETLAKQKSAEQHFRLQVENCEQHWMNMRQKRKSYQWLMEKKQTERQLLQEKREQKQMDEFSTLMFNRRRLSS	ATPase.	Also shown to bind empty chaperones (‘chaperone escort’ function). T3SS substrate in some systems	31119103	Vibrio Flagellar Synthesis	10.3389/fcimb.2019.00131
FliK	VC2128	GTGCGAGTAGCGAATATGAATGTGAATCTCACCCCTCCGGTTGAACCGAGTAAAATAGCT CCAACGGCAAAAAGTAGCGCAGTCAGTACGGATGCCGCTGCGACGGAGTCCTCTGGTGGT TTTTTTGCGCAGTTACACGCTCTTATTTTCGGCAGCAAAACCGCTTCAGATGCCCCCGCT ACCAGTGTGACTCAGACTGAAGGTGACACCGAAGCGCCAGTGAATACAGAGGCAGTCCTA GAGGCTGATAGTGATGCCGCTTTAATGGCAGAGATGGATGACGCCTTGTTTAGCGCCAGC GAAGTGGAGGCGGCCAGTGAAGAAGGCTTGCCAGTCGATGTCATAAAATCCGCTCAGAAA GCGCCATCATTAGAAAAAGGTGAAGCGATTTCC…	VRVANMNVNLTPPVEPSKIAPTAKSSAVSTDAAATESSGGFFAQLHALIFGSKTASDAPATSVTQTEGDTEAPVNTEAVLEADSDAALMAEMDDALFSASEVEAASEEGLPVDVIKSAQKAPSLEKGEAISTKVAPVKQDEQGANAPIPASLAKWVTNAESIDDQPVSGELQRKTAQAMSEGDELLGRLQEANQALIKTNGKILPAQHGQALDSQHPDRIRNATPPEAVLPIESATAISNRALSTSADLDAAVSDSAATEDEIAQDEWMASALMGGALVGGLSGASLAAANTVHAEPVEGAMLEGMPLTQTFANTAALASPSAEVSEALAASSQALKATPLTQSALNPASIMADEGLNQSTSATETGKVVIPWGTQMPTDNELAALTPELKAMLEEGGK…	Molecular ruler protein (55μm)	Hook length control	31119103	Vibrio Flagellar Synthesis	10.3389/fcimb.2019.00131
FliL	VC2127	ATGGCCGAAGAAGATCTAGGAACAGAAGCTCCCAAAGGGAAAAAGAAACTGTTGATCATC ATTATCGCCGCCGTGGTGTTACTGGCTGGCGGTGGTGGTGCCGCATTTTTCATGATGGGG TCAGGTGGCGACGAAGCGGCTGCGGACGCAGAGCAGAAAACCGAACAGGTCGCCGCTCCG ACCGATCCGGTGTCTTACGTCAATATTGCTCAGCCGTTTGTGTTTAATGTCACTGGGGAT GCCAAAGATCGCTTAGTGCAAATCAAAGTCCAATTAATGGTGCGTGGCAGCGAAAATGAA AACCTTGCACGTTACCACTCGCCTTTAGTGGAAAGCTCGCTGCTGGCGACTTTTGCATCA GCAACGGTGGAGCAATTGCGTACCCCCAATGGC…	MAEEDLGTEAPKGKKKLLIIIIAAVVLLAGGGGAAFFMMGSGGDEAAADAEQKTEQVAAPTDPVSYVNIAQPFVFNVTGDAKDRLVQIKVQLMVRGSENENLARYHSPLVESSLLATFASATVEQLRTPNGRIELRDKATDDIKAALNQAVGKPVIEKVLFTDFVMQ	Torque generator	Upregulation of the lateral flagellum regulon	31119103	Vibrio Flagellar Synthesis	10.3389/fcimb.2019.00131
FliM	VC2126	GTGACTGATTTATTAAGCCAAGACGAAATCGATGCGCTGCTTCATGGCGTTGACAGCGTC GATGAGGAAGAAGAGGAATTACCCAAATCTGGCCCCAGTGCCACGAATTTTGATTTTTCT TCCCAAGATCGTATCGTCCGGGGTCGAATGCCGACTCTGGAGCTTATCAATGAACGTTTT GCTCGCCATCTGCGCATCAGTCTGTTCAACATGCTGCGTAAAACCGCAGAAGTGTCGATC AACGGCGTGCAGATGATGAAGTTTGGTGAATACCAAAATACCTTATATGTTCCTACCAGT TTGAACATGGTGCGTTTTCGTCCACTTAAGGGGACGGCCTTGGTGACCATGGAAGCGCGT TTGGTGTTCATTCTGGTGGAAAACTTCTTCGGC…	VTDLLSQDEIDALLHGVDSVDEEEEELPKSGPSATNFDFSSQDRIVRGRMPTLELINERFARHLRISLFNMLRKTAEVSINGVQMMKFGEYQNTLYVPTSLNMVRFRPLKGTALVTMEARLVFILVENFFGGDGRYHARIEGREFTPTERRVIQLLLKIVFADYKEAWSPVMGVEFEYLDSEVNPSMANIVSPTEVIVVSSFHVEVDGGGGDFHMVMPYSMVEPIRELLDAGVQSDKMETDVRWSTALREEIMDVPVNFRVNLLEMDIALRDLMELQVGDVIPIKMPEHAVMFVEELPTYRVKMGRSGEKLAVQVSEKIKRPDVVKTDLAFLGKDIIAEFENAEEDEIE	C-ring		31119103	Vibrio Flagellar Synthesis	10.3389/fcimb.2019.00131
FliN	VC2125	TTGAAGATGGCAAAAAGCGAAGATGAAAGACTGGCCGAAGAATGGGCTGCCGCACTGGGG GAAGACCCTAATGCGCCTGATATTGATGTGGATGAAATCTTAGCCGCACCACTTGAAGAG CTGAAAAACACGGCGCCCCCAATTACGGATGACGAGCGCCGTAAGCTCGATACCATTATG GATATTCCGGTGACCATCTCGATGGAAGTCGGGCGCTCTAAAATCAGCATTCGTAACCTG CTGCAATTGAACCAAGGTTCGGTGGTGGAGTTGGATCGGATTGCCGGTGAGTCACTCGAT GTGATGGTTAACGGCACGCTGATTGCGCATGGCGAAGTGGTGGTGGTGAACGATAAGTTT GGTATCCGCCTCACCGACGTGATAAGTCAAACC…	LKMAKSEDERLAEEWAAALGEDPNAPDIDVDEILAAPLEELKNTAPPITDDERRKLDTIMDIPVTISMEVGRSKISIRNLLQLNQGSVVELDRIAGESLDVMVNGTLIAHGEVVVVNDKFGIRLTDVISQTERIKKLR	C-ring		31119103	Vibrio Flagellar Synthesis	10.3389/fcimb.2019.00131
FliO	VC2124	ATGCGAAAATTGGCGGCTCTGTTTCTCATCCCTGTCCCCGGGTTGGCTGCTACCAGCAGC CAACTGGATTTAGCGACCACCTTGGGGTCGCTTTTGTTCGTTATCGCTCTGATACTGCTA CTGGCTTGGTTACTCAAACGCATGCGTGTGCCTGCTTTCGGTCAGCAAAAAGGGCTGAGT ATCATCAAACAGTTACCCGTTGGCACCCGAGAGCGGGTGATGATCATCCAAGTGGGCGAA GAGCAGTATTTGATTGGGGTGACCACTCAGTCAATTCAACTGCTGGCCAAACTCGATAAT CCACTCATACAGGAGGAGCTGCCGGCAACCGCCTTTTCTAACCAGTTGATGCAGCTACTG AAAAAACATGAAACGGACTCAAAGACTTAA	MRKLAALFLIPVPGLAATSSQLDLATTLGSLLFVIALILLLAWLLKRMRVPAFGQQKGLSIIKQLPVGTRERVMIIQVGEEQYLIGVTTQSIQLLAKLDNPLIQEELPATAFSNQLMQLLKKHETDSKT	Flagellum-specific IM export apparatus protein	Regulating FliP during assembly of the flagellum	31119103	Vibrio Flagellar Synthesis	10.3389/fcimb.2019.00131
FliPQR	VC2121-VC2123	>fliP ATGAAACGGACTCAAAGACTTAATTTAACCTCTTGGTTGACGACAGGATTACTCACTTGG CTGCTTTCGGGGTTGCTTGGTTTTACCTCGCTCGCTTTTGCAGAAGAGCCACTGAATACC GCAATTCCATCCACCGCTGCCGGAGCTTCCTCTGTCACTGTGACGGCGCTAGAAAAAGAG CAGGGGAATGCCAAAACTATCGCGTTAGGCAGTAGCAGTGGTGGCGGTGGAATTCCGGCA TTTACTATGACCACCAATTCCGATGGCAGCGAAGATTACTCGATAAACCTGCAGATTCTG GCACTGATGACCATGCTCGGCTTTTTGCCTGCCATGGTGATTTTAATGACCTCATTCACC CGCATCGTGGTGGTGATGTCTATTCTG…	>FliP MKRTQRLNLTSWLTTGLLTWLLSGLLGFTSLAFAEEPLNTAIPSTAAGASSVTVTALEKEQGNAKTIALGSSSGGGGIPAFTMTTNSDGSEDYSINLQILALMTMLGFLPAMVILMTSFTRIVVVMSILRQAMGLQQTPSNQVIIGIALFLTFFIMAPVFNQINEQAVQPYLNEQITARQAFDLAQEPLKAFMLKQTRVNDLETFVEMSGAQVTAPEQVSMAVLIPAFITSELKTAFQIGFMLFLPFLIIDLVVASVLMAMGMMMLSPMIVSLPFKLMLFVLVDGWNLILSTLAGSFAL >FliQ MTPEIFVELFKESLWLVLIMVCAIIIPSLLVGLVVAIFQAATSINEQTLSFLPRLIITLLALMFFGHWMTQILMDFFYSMIERMPQV…	IM export apparatus proteins	Mainly transmembrane helices and periplasmic domains, possibly forming the pore in the IM	31119103	Vibrio Flagellar Synthesis	10.3389/fcimb.2019.00131
FliS	VC2138	ATGCGTGGTTCTTTACAGGCGTACAAAAAAGTATCAGTGGATAGCCAGCTAAGTGCGGCC TCACCGCATAAAATCGTCCAGATGTTAATGGCCGGAGCGATTGAGCGCCTGATCCAAGGT AAGGCGGCAATGCAGCAAGGTAACATCCCTGTGAAAGGCGAACGTTTAGGTAAAGCCTTG GATATCATCATTAGCCTACGCAGCTGCTTGTCGATGGAAGACGGTGGCGACATCGCCAAA AATCTCGATCAACTGTATGACTTTATGGTCAACCAAATTACTCAAGCGAACCATAAAAAT GATCCGCAAATGCTCGATGATGTGATTGAGATCATCCGTGAAATAAAGTCAGCTTGGGAT CAAATTCCACCGGAATATCACAACTTGACTGCC…	MRGSLQAYKKVSVDSQLSAASPHKIVQMLMAGAIERLIQGKAAMQQGNIPVKGERLGKALDIIISLRSCLSMEDGGDIAKNLDQLYDFMVNQITQANHKNDPQMLDDVIEIIREIKSAWDQIPPEYHNLTAAEVGI	Flagellin chaperone	modulates FlgM activity by acting as a non-canonical chaperone to control late flagellar gene expression, motility and biofilm formation	31119103	Vibrio Flagellar Synthesis	10.3389/fcimb.2019.00131
FlgD	VC2198	ATGGCCGGAGTCAATAATGTTGGTCAAAGCGGCTTGTCCTATATTGATCAGCTTAAAGCT CTTCAAGAGCAGAAAAAGCCGGATGAAACCACAGGGCAGAAATCCCTGAAACAAGAAGAC TTTCTTTCTTTGCTGACCAAGCAGTTAGCACAGCAAGATCCGTTCAAACCCGTGAGTAAC GATCAGATGATTGCGCAGATGGCTTCATTTGCGACCGTTGATGGCATTGGCAAGATGAAC ACTCAGTTTGAGAGTCTCAACTCATCAATGACCTCTAACCAAGCGCTGCAAGCGTCATCA CTGGTAGGGCGTGACGTGCTAGTGCCGGGGGCGGCAGGAATGAAAAAGCCTGATGGCGGT ATGGCGGCAATGGTGAAACTGCCGCAGTCGATC…	MAGVNNVGQSGLSYIDQLKALQEQKKPDETTGQKSLKQEDFLSLLTKQLAQQDPFKPVSNDQMIAQMASFATVDGIGKMNTQFESLNSSMTSNQALQASSLVGRDVLVPGAAGMKKPDGGMAAMVKLPQSIDNLFIRIENEAGQLVRTFDVGAKSSGDNRVEWDGKDQNGNPLPGGKYKVKASGLLDGESKEFEVSTYANVNSVLLGKGDGNVLLNLAGFDAPVRLAEVLEVGKA	Hook-capping protein	Scaffold protein required for hook assembly	31119103	Vibrio Flagellar Synthesis	10.3389/fcimb.2019.00131
FlgE	VC2197	ATGTCATATGTCTCTCTTAGTGGTTTATCCGCCGCGCAGATGGATTTAAATACCACCAGT AACAACATTGCGAACGCCAATACGTTTGGTTTTAAAGAGTCGCGTGCCGAATTTGGTGAT GTGTATTCCACCTCACTCTTTACTAACGCGAAGACGACACCAGGGCAAGGTGTGCAAGCG GCCAAAGTGGCACAGCAGTTCCACGAAGGTTCTAGCATCTATACCAATAACCCACTGGAT TTGCGTATCGCGGGTACGGGCTTCTTCGCTGTCGCGAAAGATCGCTTAGTTCCACAGCAA AATGAGCTGACTCGTAACGGCGCATTCCACTTGGATAAAAATAGCTTCATGGTCACAGCG AATGATGAGTTCCTGCTGGGTTATGAAGTAAAC…	MSYVSLSGLSAAQMDLNTTSNNIANANTFGFKESRAEFGDVYSTSLFTNAKTTPGQGVQAAKVAQQFHEGSSIYTNNPLDLRIAGTGFFAVAKDRLVPQQNELTRNGAFHLDKNSFMVTANDEFLLGYEVNPDTGDVLSYEPKPINIPPQFGKPKQTANIDLGANLPANGDLKDPALFDITDPETYNRTTSSTIYDSMGQPYKLTTYYLKDMNQANTWQTYYTVTDKTGEKPINVVGGDAASPTGHVGHTMRFNNDGTLSSLNNGQPIVTEPLGGGANPVDLNGADVNQTLSFSLDSATQFAAPFELTKFDQDGATTGFLTKIDFDENGSVLATYSNGINTTLGRVALVRVANEQGLDKKGGTQWDATQFSGAKIWGESNKGSFGSISNGSLEQSNIDM…	Hook component	A flexible coupler between the spinning basal body and the flagellar filament	31119103	Vibrio Flagellar Synthesis	10.3389/fcimb.2019.00131
FlgBCDEF	VC2200-VC2196	>flgB ATGGCTATTTCTTTTGACAGAGCCCTAGGTATTCACCAACACACGGTGGGCGTACGTGAG CGCAACTCTGAGGTGATTGCCACCAATATTGCGCAGGCCAATACGCCGGGATTTAAGGCA AAAGGAATGGACTTCCAGAAGGCATTGCAAGCGGCAAGTTCGGGGGCAAGCATTAGTCTT AGCCGTACCGATAGTCGGCATATTCCTGCCTCTTCAACGATGAGTGGGGAAATTCTTTAC CGCGTACCGACACAGCCGGATACCGGTGATGGCAATACGGTGGATGTAGACTTGGAGCGT AACTTGTTTATGCAAAACCAAATCCGTCACCAAGCGTCACTGGATTTTCTAGGCAGTAAA TTTAAGAACTTAACCAAGTCGCTTAAA…	>FlgB MAISFDRALGIHQHTVGVRERNSEVIATNIAQANTPGFKAKGMDFQKALQAASSGASISLSRTDSRHIPASSTMSGEILYRVPTQPDTGDGNTVDVDLERNLFMQNQIRHQASLDFLGSKFKNLTKSLKGE >FlgC MSLFSVFNVTGSAMSAESVRLNTTSSNLANADSISSSAKDTYKARHAVFGAELSKARFNRDPNVPVKVLGIVESDKPLVAEFNPEHPLANDEGYIYKSNVNVMEEMANMISASRSYQTNVQVADASKQMLLRTLQMGQ >FlgD MAGVNNVGQSGLSYIDQLKALQEQKKPDETTGQKSLKQEDFLSLLTKQLAQQDPFKPVSNDQMIAQMASFATVDGIGKMNTQFESLNSSMTSNQALQASSLVGRDVLVPG…	Helical rod	Requires functional T3SS export	31119103	Vibrio Flagellar Synthesis	10.3389/fcimb.2019.00131
FlgG	VC2195	ATGCAACCAGCACTATGGGTCAGTAAGACCGGCTTAGATGCCCAACAAACCAACATTGCA ACGATTTCCAACAACCTTGCCAACGCCTCAACCATTGGCTTTAAAAAAGGGCGGGCGGTG TTTGAAGATCTGTTTTACCAAAACATTAACCAGCCGGGAGCACAATCCTCGCAAAACACT CGTTTGCCGAGTGGTTTGATGTTAGGCGCGGGCTCTAAGGTCGTGGCAACCCAAAAGGTA CACACGAACGGTAACGTACAAACGACCTCCAACAGTTTGGACATGATGATTGAAGGCGAC GGTTTTTTCCAAATTCTGATGCCAGATGGCAACATTGCCTATAGCCGAAATGGTCAGTTC ACCTTGGATGATGAAGGCGCGATTGTGACCTCT…	MQPALWVSKTGLDAQQTNIATISNNLANASTIGFKKGRAVFEDLFYQNINQPGAQSSQNTRLPSGLMLGAGSKVVATQKVHTNGNVQTTSNSLDMMIEGDGFFQILMPDGNIAYSRNGQFTLDDEGAIVTSGAGYRLQPEIIIPEDAISITIGNDGEVSVRVRGQQDNQVLGQITTVDFINPGGLEPVGQNLYLPTGASGEPQEGVPGLDGLGDIRQSMLETSNVNVTEELVNMIEAQRVYEMNSKVISAVDKMMSFVNQQL	Distal rod	Flagellar basal body	31119103	Vibrio Flagellar Synthesis	10.3389/fcimb.2019.00131
FlgH	VC2194	ATGGCCGCGATGAAACGTCTACTTGCTTCTAGCTTATTGATTCTGCTCTCAGGTTGTAGC TTGATGCAGCCACCGATTGAATCTGCTGAAACCATTCAAGGTACCACGACGGTGGATGCG GTTGAGGGGGACAAATCTGAGAGTAACTCGGGTTTGACCGATGCGCTGCGCAATCGTACC GACCCCGTTGCGGGCGATCCCGCATGGGCACCTATTCATCCGAAAGGTAAGCCTGAGCAT TACGCGGCGGAAACGGGCTCGCTGTTTAATTTGGCGAGCAGCAGTAGCATGTATGACGAT TCTAAACCGCGTGGTGTGGGTGACATCATTACCGTGACTCTCAATGAAAGCACCAAAGCA GCCAAAAGTGCGGATGCGGATCTGAACAAGAAA…	MAAMKRLLASSLLILLSGCSLMQPPIESAETIQGTTTVDAVEGDKSESNSGLTDALRNRTDPVAGDPAWAPIHPKGKPEHYAAETGSLFNLASSSSMYDDSKPRGVGDIITVTLNESTKAAKSADADLNKKNDASMDPLAVGGKDLTIGDYNFSYALKNDNKFSGSAAANQSNSMSGSITVEVIEVLANGNLVIRGEKWLTLNTGDEYIRLSGTIRPDDIDFDNTIASNRISNARIQYSGTGTNQDMQEPGFLARFFNVSL	L-ring	Associated with the outer membrane	31119103	Vibrio Flagellar Synthesis	10.3389/fcimb.2019.00131
FlgI	VC2193	ATGAGAAAATTCACGATTTTATTGATGTTGCTGCTGGCTTCCAGTGCGCAAGCTGCACGG ATCAAAGATGTTGCGCAGGTTGCGGGCGTTCGTAACAACCAATTGGTCGGATACGGCTTG GTCACTGGTTTGCCGGGGACTGGCGAGTCGACACCTTTTACTGATCAAAGCTTTAACGCC ATGCTGCAAAGTTTCGGCATTCAATTGCCTCCCGGCACCAAGCCAAAAACCAAAAACGTT GCCGCCGTGATCGTCACTGCCGATCTGCCCGCGTTTTCTAAGCAAGGTCAAACCATCGAT ATCACTGTCTCTTCAATTGGATCGGCAAAAAGTTTGCGTGGCGGTACCTTGATGCAAACT TTCCTGAAAGGTTTGGATGGGCAAGTTTACGCG…	MRKFTILLMLLLASSAQAARIKDVAQVAGVRNNQLVGYGLVTGLPGTGESTPFTDQSFNAMLQSFGIQLPPGTKPKTKNVAAVIVTADLPAFSKQGQTIDITVSSIGSAKSLRGGTLMQTFLKGLDGQVYAVAQGNLVVSGFSATGADGSKIVGNNPTVGMISSGAIVEREVPNPFGRGDYITFNLFESDFTTAQRLADAVNQFLGPQMASAVDAASIKVRAPRDLSQRVAFLSAIENLEFNPADSAAKIIVNSRTGTIVVGQNVRLKPAAVTHGGMTVAIKENLNVSQPNALGGGQTVVVPNTEIEVTEKQGKMFKLEPGVTLDDLVRAVNEVGAAPSDLMAILQALKQAGAIEGQLIII	P ring	Associated with the peptidoglycan layer	31119103	Vibrio Flagellar Synthesis	10.3389/fcimb.2019.00131
FlgJ	VC2192	ATGATTAATAATTCCAATGACATTGGCTTTATCCAAGATATCGCCGGACTCGACAAGTTA CGCCAAAAGGCGGTGAATGGTGATGAAAATGCCGGACAGTCTGCGCTAACCGCAGCGGCT CGTCAGTTTGAATCGATCTTCACTTCCATGATGCTCAAATCCATGCGTGATGCGAATAGT GACTTTAAATCCGATCTGATGAGTAGCCAGAATGAAGATCTTTATCGCCAGATGCTGGAT GAACAGATGGCGAGTGAGTTCAGTTCATCTGGTTCGCTTGGCTTGGCCGATATGATCGTT GCCCAGCTTTCGACCGGACAAACGGCGAGCGAGCAAAAAGGGGAGGATGGCTTCCAAGAA GCCATGCGCCGTGTGGAACATGCACGTAAAACG…	MINNSNDIGFIQDIAGLDKLRQKAVNGDENAGQSALTAAARQFESIFTSMMLKSMRDANSDFKSDLMSSQNEDLYRQMLDEQMASEFSSSGSLGLADMIVAQLSTGQTASEQKGEDGFQEAMRRVEHARKTASERSNEDLVAAVYPLRKTQAVQSTQFDSRHSFVTKLKPYADKAARMLGVDSSLLIAQAALETGWGQKMVKNARGNSNNLFNIKADRSWQGDKVATQTLEYHNNVPVVEKAAFRSYASFDESFNDYVRFLENNPRYTNALDHGGNSERFIHGIHRAGYATDPQYADKVLRVKAQIDQMNLL	Rod-cap	Muramidase	31119103	Vibrio Flagellar Synthesis	10.3389/fcimb.2019.00131
FlgKL	VC2191-VC2190	>flgL ATGTTAAACCGAATCTCTAGCTTCCATAACTACCAAGCGGTTCAGAACGACATCCGTCGT CAGGAATCGAAAGTGTTTAATAACCAAGCGCAATTGGCGTCTGGTAAGAAGCTGTTGTCA GCGAGTGACAACCCACTGGCGACGCACTACATCCAAAACGTTGGGCAACAAGAAGAGCAG CTGCGTCAGTACCTAGATGCGATAGTGCTAGTCCGCAACCGTCTTGAGCATCAAGAAGTC ATTATTTCTAATACCGAAGAGTTTTCTGACTCCGCAAAGCGCACTGTGATGGAGATGATC AACGGCTCATTGTCACCAGAAGATCGGGTGGCGCGTGCGCGCGTGTTGCAAGAAATGGCC AATAACTTTATTAACCTCGCCAACGTA…	>FlgK MASDLLNVGTQSVLTAQRQLNTTGHNISNVNTEGYSRQSVIQGTNAPRQYGGETYGMGVHVENVRRSWDQFAVKELNIASTDYAFKRDTEENLDMLSKLLSSVASKKIPENLNEWFDSVKSLADSPNDLGARKVVLEKSKLISQNLNDFHETVRLQKDITNKGLALGVERINQLALEIRDLQRLMMRVPGPHNDLMDKHEKLVSELSQYTKVTVTQRKHGEGFNIHIGNGHTLVSGTEASQLRVIDGFPDTQQHRLAMVEGKALKAISARDIGGKMEAILDMRDEHIPYLMDEVGRLALSFSHEVNTLQSQGLDLRGNVGSALFTDVNLDVIARSRVVTNSNSKADMAVFIEDVSQLKGGEYSMQYNGSEFVVTLPSGQQTVLPVVKGNVYVD…	Hook-filament junction proteins	Connecting the filament and the hook	31119103	Vibrio Flagellar Synthesis	10.3389/fcimb.2019.00131
FlgM	VC2204	ATGGCAGGTATTGATAACATACGCGCAGGACAGTCGTTAAACACGACCAGCCGCACCAAT GTGCGTTCTTCTGATGCCAGCAACTCTTCCACTCAATCCGGGGCGGTATCGCGCTCATCG GCAAGTGGTCAAGATGCGGTATCGCTGAGCTCACAAAGTAAAGCCATTGGCGAAATGCAT AGTGAAATGGCTTCAAGACCCAGTTTTGACAGCGCAAAAGTCGCCGCAATCAAAGAAGCG ATTGCTAACGGCTCTTACGTGGTTGACCCTGAAAAACTGGCCGATAATATGATCAAATTC GAAAAAGAACTGGGCGGCTTCTAA	MAGIDNIRAGQSLNTTSRTNVRSSDASNSSTQSGAVSRSSASGQDAVSLSSQSKAIGEMHSEMASRPSFDSAKVAAIKEAIANGSYVVDPEKLADNMIKFEKELGGF	FlgM (anti-sigma-factor) through the filament	Inhibiting FliA	31119103	Vibrio Flagellar Synthesis	10.3389/fcimb.2019.00131
FlgN	VC2205	TTGGCGATGGCAGCATTAAAAGACTTGGTTGAGTTTCAACTGAAAAATGCGCAAGAACTC GTGACCGTACTCGAAGCGGAGAAAGTTGCGATCACCAGCCGAATCTCTGTCGATATCGAA TCCATTGCTAAACAGAAACTCACCTTAGTCAATCAATTACAGCAAACTGACCAACGCATT GCGAAACATCCGCATGTCGCGAGCCTGACTGAAGATACTTATCTCAATGAGTTGGTGAGT CAAATCCGCAGTATTATCATGGATTGCCAGCAAGCCAACCTGATTAATGGCGATGCTTTG GCCCGCGCGCAATTGAGCTTCAATAAACTCAATAACCTGATGCAACAAAGTCATGGCAAG ATTGGTATGACTTACAGCGCGACCGGGAAAACC…	LAMAALKDLVEFQLKNAQELVTVLEAEKVAITSRISVDIESIAKQKLTLVNQLQQTDQRIAKHPHVASLTEDTYLNELVSQIRSIIMDCQQANLINGDALARAQLSFNKLNNLMQQSHGKIGMTYSATGKTHTISTLGTNIKA	FlgN chaperone with FlhA	Activating the Na(+)-driven engine	31119103	Vibrio Flagellar Synthesis	10.3389/fcimb.2019.00131
FlgO	VC2207	ATGCGCGCCATAGTATATCTGGAGATGAAGAGAATGAAAAAATGGCTTTCCTTAGTACCC GTCGTTTTACTGACTTCGTGTGCATACGCCCCGATTTATAACGGCAAAGAGCCATACAAT GGTTCACAGTTTATGTTGATGGAGAGTCCTCGTCACACATTGGATTTCTTTGTTGAGAGC ATGACGGAAGATTTGATGCTCTCGAATACCAGCATTACTGCTCGTACGCCAATTGCGGTG ACCTCGTTTGTCGATCTGCAAAATATGGATACCACTAACTGGCTCGGTAATTCGGTCTCG GAAGGATTCATTCACCAGTTTCAGCGCCGTGGATTCAAAGTGGTGGATTTTAAAACCACA GGTTCAATCCAAGTGACGCAGCAGGGGGATTTT…	MRAIVYLEMKRMKKWLSLVPVVLLTSCAYAPIYNGKEPYNGSQFMLMESPRHTLDFFVESMTEDLMLSNTSITARTPIAVTSFVDLQNMDTTNWLGNSVSEGFIHQFQRRGFKVVDFKTTGSIQVTQQGDFAFSRDWKNLSSEQEVQYVLTGTMLRQEGGVIVNARVVGMHSRIVVATAQGFLPADRIGRDLDTLNSIRTQDGVLIRSDPTITQPYTVILRP	H Ring	Contacting with the OM	30104237	The Vibrio H-Ring Facilitates the Outer Membrane Penetration of the Polar Sheathed Flagellum	10.1128/JB.00387-18
FlgP	VC2206	ATGATGAAATCTAGCTTACTACTCCTAGTGGCAGCCTTAATGATGACGGGATGCCAACCC TTGCAAAGCATGCGCCCTGATGATTGGTTAACGGCGGTTGGCTATGCCAATATCAGCGAG CAGAGAGGGCGTGATGAGGCCGAGAAGCAAGTGCGTGCGATGCGTGCTTCTAAAATTGAT GCTTACCGCGAGCTTGCTGAGCAGGTGTATGGTATGCGCATCAGTGGTCGTGCTGAGTTA CAAGATCAACGTCTTGGTACAGAGTTGACGGCAGGTGCGGTCGATGGTGTGATTCGCGGT GCTGAAGTGGTACGCAGTTATAAGGTTGGGGACAGCTATGTCACTGAACTGAGACTTGAT ATTCGCAAGATGGACAAGATGCGTGATTACGGG…	MMKSSLLLLVAALMMTGCQPLQSMRPDDWLTAVGYANISEQRGRDEAEKQVRAMRASKIDAYRELAEQVYGMRISGRAELQDQRLGTELTAGAVDGVIRGAEVVRSYKVGDSYVTELRLDIRKMDKMRDYGEVQQVPEKRQMTLF	Associated with H Ring	Liporotein	31119103	Vibrio Flagellar Synthesis	10.3389/fcimb.2019.00131
FlgT	VC2208	ATGAAAAAAAATATTTTATCTATCATTTCAGCACTTTGGATGATGCTTCAACTTCCATCG GCTCATGCAGCTTGGTATGAAGTGACAGGCTCTGCCGCTATTGTTTCTTCCGAAGAGGTC GCCCGCTTACACGCCTTAGAAGATGCGCTGTATAAAGCGGTAAATTTTGCCGGGGCAGAT ATTGGCAGCATTAGCAATTTGATGCCGCTCTTGGAGTCTGATCGTCGAGAATACCTGTTT GCTAACCATGAGGTACGCTACATCCTGATTGAAGAACGCAAAGCGATTAACAATGTGATG TACGTGCGCACCCGCATTGATATTTACCCATCGGCAACGGCTTGCCACGTTGAGCAATAC AAAAAAACCATGTTGATCGGCAATATTGATCTG…	MKKNILSIISALWMMLQLPSAHAAWYEVTGSAAIVSSEEVARLHALEDALYKAVNFAGADIGSISNLMPLLESDRREYLFANHEVRYILIEERKAINNVMYVRTRIDIYPSATACHVEQYKKTMLIGNIDLASPQQAVMGQIYQVGDDFAQVINRRLEQESRSFVSVGTTQYDIDPKAPERIKMIAQDAGAQYIMGGMITDLTATIEQKTLQDDIINRQFAMEISVFDGKTGNEVMTRTYREVARWPFPKTSQIDTRSARFWASTYGEMMLRVSRNIMLDLESEISCKITLPQIVAKFGTTATMDLGRIHGVKQGDKLSLWHTGAFIDQQGLPRNKVTQSEITLTVSRVYEHEAELTVDQPELAYSIQIGDVMHKQM	H Ring	Directly contacting with the LP and T rings	30104237	The Vibrio H-Ring Facilitates the Outer Membrane Penetration of the Polar Sheathed Flagellum	10.1128/JB.00387-18
FlhA	VC2069	ATGAAATTTACAATGCCATTTGCGGACAAATTGCCTTCAATTCCACAGCGTAGCATGCCT GCGATCGGTGCTCCGGTCATGGTATTGGCCGCATTGGCGATGGTTGTCCTCCCAATGCCA GCCTTTCTGCTCGACTTGTTCTTCACTTTCAACATCGCTCTGTCGTTAGTGGTGCTTCTA GTCACCGTCTATACCCGTAGGCCATTAGATTTTGCGGCGTTTCCAACGGTACTGCTGATC GCGACCTTGCTACGCTTGGCACTGAACGTTGCGTCAACGCGAGTCGTTTTGCTGTACGGT CATGAAGGTCCAGGTGCGGCGGGTAACGTTATCGAAGCGTTTGGTAACGTGGTGATTGGT GGGAATTACGCGGTCGGTTTGGTGGTGTTCCTT…	MKFTMPFADKLPSIPQRSMPAIGAPVMVLAALAMVVLPMPAFLLDLFFTFNIALSLVVLLVTVYTRRPLDFAAFPTVLLIATLLRLALNVASTRVVLLYGHEGPGAAGNVIEAFGNVVIGGNYAVGLVVFLILMIINFMVVTKGAGRISEVSARFTLDALPGKQMAIDADLNAGLIDQEQARVRRFEVTKEADFYGSMDGASKFVKGDAIAGILILFINIIGGLSIGMIQYDLGFKEAIEIYTLLTIGDGLVAQIPSLLLSIGAAIMVTRQNTDEDMGQQVIFQLFDNPKALTITAGILFVMGIVPGMPHFAFLFLALLASGAAYWLHRKQKTKAENKNLPAKSDVETPTQRELSWDDVQPVDVIGLEVGYRLIPLVDKDQGGELLERVKGVRKKLSQD…	IM export apparatus protein	Present as a multimer, probably forming a nonameric ring	31119103	Vibrio Flagellar Synthesis	10.3389/fcimb.2019.00131
FlhB	VC2120	TTGGCAGAATCCGACGGACAAGAAAGGACTGAAGAAGCCACGCCCCGAAGGTTGCAGCAG GCCAAGGAAAAAGGCCAAGTTGCGCGTTCGAAGGAGTTGGCTTCTGTCTCGGTATTGGTA GTAGGTGCGGTTTCCTTGATGTGGTTTGGCGAGATCTTGGCCAAAGGATTGATGGTGGCC ATGCAGCGCCTTTTTGAGCTAAGCCGTGAAGAGATTTTCGATCTTGGTAAGCTGTTTGAC ATCATTGGTGGCTCACTAGTCAACCTGCTGTTGCCCTTGCTCATGATCCTGAGCACCTTG TTTATCGCTGCCTTAATCGGTGCGGCGGGGGTCGGTGGGATCAGTTTTTCCGCTGAAGCG GCGATGCCTAAGCTGTCGAAAATGAATCCGCTC…	LAESDGQERTEEATPRRLQQAKEKGQVARSKELASVSVLVVGAVSLMWFGEILAKGLMVAMQRLFELSREEIFDLGKLFDIIGGSLVNLLLPLLMILSTLFIAALIGAAGVGGISFSAEAAMPKLSKMNPLSGLKRMFGMQSWVELLKSILKVLLVSGVAFYLIEASQKDLFQLSLDVYPQNIFHALDILLNFVLLISCSLLVVVAIDIPFQIWQHAEQLKMTKQEVKDEYKDTEGKPEVKGRIRMLQREAAQRRMMAALPQADVIITNPEHFSVALRYKQNTDKAPVVIAKGVDHMALKIREIAREYDIAIVPAPPLARALYHTTELEQQIPDGLFVAVAQVLAFVFQLKQYRRKGGQRPKLNEENMPIPPDMRY	IM export apparatus protein with C-terminal cytosolic domain	Involved in substrate specificity switch upon hook/needle completion	31119103	Vibrio Flagellar Synthesis	10.3389/fcimb.2019.00131
FlhF/G	VC2067/VC2068	>flhF ATGAACCTCATTACTGGACCAGTGATTCAGAGAGATTCTAGGCGGCGGACAGGTATGACA AACAAAATGATATATGACCAAGCAAGCGGCCTACGTCGCTTAACCCAACCGTCAGTGACC AAAGTAATTTCGGTCACTGGGGGTAAAGGTGGTGTAGGGAAATCGAATGTCACCTTAGGC ATGGCTATCTGTATGGCAAAACAGGGCAAAAAAGTCATGGTACTTGACGCCGACTTGGGC CTCGCTAATGTTGACGTAATGCTCGGCATTCGCCCTAAACGTAACCTAGGCCATGTTTTA GCCGGAGAGTGCGAGCTCAAAGATGCTATTGTGGAAGGCCCACATGGTATTCGCATCATT CCCGCTACGTCCGGAACGCAATCCATG…	>FlhG MNLITGPVIQRDSRRRTGMTNKMIYDQASGLRRLTQPSVTKVISVTGGKGGVGKSNVTLGMAICMAKQGKKVMVLDADLGLANVDVMLGIRPKRNLGHVLAGECELKDAIVEGPHGIRIIPATSGTQSMTELSHAQHVGLIRAFGTLEDEMDILLIDTAAGISDMVVSFSRAAQDVVVVVCDEPTSITDAYALIKLLSKEHQVQRFKIVANMVRSYREGRELFAKLTLVTERFLNVSLELVACIPLDDNVRQAVKRQKIVVDAYPRSPAALAISSLANKALTWPIPRTPSGHLEFFVERLLNRSETVGEPFGE >FlhF LKIKRFFAKDMKTALLQVKEELGVDAVIMSNKKVAGGVEIVAAVDGDTAPAPAKRYNSQPRHGYNQVSPSVAP…	The number control of flagella /the position of the flagella	Controling flagellar Numbers(FlhG) and placement (FlhF)	16159765	Roles of the regulatory proteins FlhF and FlhG in the Vibrio cholerae flagellar transcription hierarchy	10.1128/JB.187.18.6324-6332.2005
FlaA	VC2188	ATGACCATTAACGTAAATACCAACGTGTCGGCGATGACCGCACAACGTTATCTGACCAAG GCGACGGGAGAGCTTAACACCTCCATGGAACGCCTCTCATCAGGTAATCGCATTAACAGT GCAAAAGATGACGCGGCAGGCCTGCAGATTTCAAACCGTTTAACGGCGCAATCTCGTGGT TTGGATGTGGCAATGCGTAACGCCAACGATGGTATTTCGATTGCTCAAACCGCAGAAGGT GCGATGAATGAATCGACCAGCATTTTGCAGCGTATGCGTGACCTCGCCTTACAATCGGCG AACGGTACCAACTCAGCGTCAGAGCGTCAGGCTCTGAATGAAGAGTCGGTGGCACTGCAA GATGAACTGAACCGTATCGCTGAAACCACGTCA…	MTINVNTNVSAMTAQRYLTKATGELNTSMERLSSGNRINSAKDDAAGLQISNRLTAQSRGLDVAMRNANDGISIAQTAEGAMNESTSILQRMRDLALQSANGTNSASERQALNEESVALQDELNRIAETTSFGGRKLLNGSFGEASFQIGSSSGEAIIMGLTSVRADDFRMGGQSFIAEQPKTKEWGVPPTARDLKFEFTKKDGEAVVLDIIAKDGDDIEELATYINGQTDLFKASVDQEGKLQIFVAEPNIEGNFNISGGLATELGLNGGPGVKTTVQDIDITSVGGSQNAVGIIDAALKYVDSQRADLGAKQNRLSHSISNLSNIQENVEASKSRIKDTDFAKETTQLTKSQILQQAGTSILAQAKQLPNSAISLLQ	A dominant flagellin	Filament formation	9440520	Differential regulation of multiple flagellins in Vibrio cholerae	10.1128/JB.180.2.303-316.1998
FlaBCDE	VC2142/VC2187/VC2143/VC2144	>flaB ATGGCAATTAATGTAAACACGAACGTGTCTGCCATGACCGCTCAGCGCTATTTAAATGGT GCTGCTGATGGTATGCAGAAATCGATGGAGCGTTTGTCGTCCGGCTACAAAATCAACAGT GCCCGAGACGATGCCGCAGGTCTGCAAATTTCTAACCGTTTGACATCGCAAAGTCGTGGT TTGGACATGGCGGTGAAAAACGCCAACGATGGTATTTCCATCGCCCAAACTGCAGAAGGG GCGATGAACGAAACGACCAACATCTTACAACGGATGCGCGATCTTGCGTTGCAATCCTCT AACGGCTCAAACTCTTCTTCGGAACGCCGCGCGATTCAAGAAGAAGTGTCTGCCCTCAAT GACGAGTTGAACCGTATTGCAGAAACC…	>FlaB MAINVNTNVSAMTAQRYLNGAADGMQKSMERLSSGYKINSARDDAAGLQISNRLTSQSRGLDMAVKNANDGISIAQTAEGAMNETTNILQRMRDLALQSSNGSNSSSERRAIQEEVSALNDELNRIAETTSFGGNKLLNGSFGSKSFQIGADSGEAVMLSMGSMRSDTQAMGGKSYRAQEGKAADWRVGAATDLTLSYTNKQGEAREVTINAKQGDDLEELATYINGQTEDVKASVGEDGKLQLFASSQKVNGDVTIGGGLGGEIGFDAGRNVTVADVNVSTVAGSQEAVSILDGALKAVDSQRASLGAFQNRFGHAISNLDNVNENVNASRSRIRDTDYARETTAMTKAQILQQASTSVLAQAKQSPSAALSLLG >FlaC MAVNVNTNVS…	Other four flagellins	Filament formation	9440520	Differential regulation of multiple flagellins in Vibrio cholerae	10.1128/JB.180.2.303-316.1998
FlaG	VC2141	ATGGAAATACCATCCTACGCATCGAACATCCAGCCTTACGGCTCACAAAGTGGCACTAAA ATTGCTTCAGAAAACGATAATGCAAAAAGCGTTTCGCTTTCAGGGGATAACAGCCGCTCG GTTTCGCGTACAGATAAATTATCTGAACACTTTTCTGAGCAGGTCAGGGCAAGGCAGCAA GAATCGGCAGAGACGGCCATGGCGCAAGCAAAACAGCGCCAACGTCTTAACGAGGAGCAA CTTGCCAAGATGGTGGAGCAAATGAATGAGTTTGTGAAATCCATTAACAAAGGCCTGTCT TTCAGATTGGATCGTGAATCCGGGCGCGAGGTGGTTACTATCTACGAAGCCTCGACGGGT GATATTATTCGCCAAATCCCCGAGGAAGAGATG…	MEIPSYASNIQPYGSQSGTKIASENDNAKSVSLSGDNSRSVSRTDKLSEHFSEQVRARQQESAETAMAQAKQRQRLNEEQLAKMVEQMNEFVKSINKGLSFRLDRESGREVVTIYEASTGDIIRQIPEEEMLEVLRRLAREQDHRSGLLMAKV	Unknown	Unknown	31119103	Vibrio Flagellar Synthesis	10.3389/fcimb.2019.00131
MotXY	VC2601/VC1008	>motX ATGAAGCTACGAACGGTAGCCGCTTCCTTATTGCTTGCATGGCACTCCTCTTACAATCCT GCTTATGCAGCGGATTTAGGAGAGCCAGTGCCTATCTATTCGGAAGCTGAGCTAATCAAA CTGATTGAAGAAAATAAGCATCTTGAGCGCGTAAAAGCGGATAATTGCCAGATCGTGGAA GATATTGTCGCACGTGCGACACGTATCAGTCTGCCCTCTTATGAGTTTCTGTATGGCGAT ATGCTGGCTTGGGGAGTGTGTGTGGATCAGGATGTTGAGCTGGGTCTCTACTATATGGAG AATGCGGCGCATCAAGGTTTGCCTGCTGCTCTGGAGCAGCTTGGGCGCTACTACTCACGC GGCACCTTAGTTCAACAAGACAAAGAA…	>MotX MKLRTVAASLLLAWHSSYNPAYAADLGEPVPIYSEAELIKLIEENKHLERVKADNCQIVEDIVARATRISLPSYEFLYGDMLAWGVCVDQDVELGLYYMENAAHQGLPAALEQLGRYYSRGTLVQQDKERAIPYLREAAAMGNLNARIQLAELLLRDYGSPLDYEDAYRWLYNSVTADQRTHNRIALLRQGLERRMPENIIARAKRRETFW >MotY MNKWVITSLFAISTLSASVASALEVRYMATPQQSTWQMATNTPLECRLVHPIPNYGDAEFSSRAGKKINLDFELKMRRPMGDTRNVSLVSMPPVWRPGEGADRITNLQFFKQFDGYIGGQTAWSLLSELEKGRYPTFSYQDWQSRDQRIEVALSSVLFQQPYNEFSDCISKLLPY…	T Ring or Na+-driven motor	Driving rotation of the flagella	31119103	Vibrio Flagellar Synthesis	10.3389/fcimb.2019.00131
MotAB	VC1547/VC1763	>motA ATGACACTTAAAAAGACCACCTTAGCACTGGCATTAAGTCTGCCATTCGCCTTTGCAAGT GTTGCTAACGCATCAAATAGCCTCGTCCAACAAGCGACGCAGGAAAAAGCGCAACAGCAA CAACACAACCTGCAGCGTGAAGCGGGTTTTGTACAAACGGCGCAAGAATTACAAGCCGCG AAAGCCGAGTTACTGGCTGAGCGTAATCGTCTACAGAAAGAGGCGGATCAGCTATCTAGC CAGTTCAGTGATAACGAAAATACGCTCGCGCGTCTTGAAGAAACGCTGCGTTTGGAAACC GGTAGCTTAGGTGAGATGTTTGGCGTAGTACGCCAAAACGCGAAAGAACTGCAAAGTGAA CTGGATCAATCAGTGACTGGCGTTGAG…	>MotA MTLKKTTLALALSLPFAFASVANASNSLVQQATQEKAQQQQHNLQREAGFVQTAQELQAAKAELLAERNRLQKEADQLSSQFSDNENTLARLEETLRLETGSLGEMFGVVRQNAKELQSELDQSVTGVEPRAHQQSIDDVVAAKTLPSMAQLRGLWQAMSEEIRASGQVQTTEIQWLNGQGETQTVPALRLGSLGLISEQGYVKWDNARQQALSYQQLPSDFPTFSHIRTLVDGDVVTMKVDPSRGVLLEQLALTPTLSQRLQAGGVIGNVILVLLGVGLIIALYRGAILATLRQKIKAQLKNPEQPGNNPLGRILAVYNKEQQRSVEALELRLLEAVVDEQNHLETGLSMLKLLAALAPMLGLLGTVTGMIETFQVITQFGNGDPKVMAGGI…	Flagellar Na+-driven motor		31119103	Vibrio Flagellar Synthesis	10.3389/fcimb.2019.00131
