## Supplementary material for "Anti-σ^28^ factor FlgM secretion regulates *Vibrio cholerae* adaptability in adult mice through quorum sensing and methionine metabolism": The supplementary tables will be used for the link to the file on the preprint site.: Table S4.xlsx

### Sheet: Strains or mutants and public p
Strain or plasmid	Genotype or description	Functional characterization of flagellar-targeted mutants	Reference or source
Strains
E. coli
Sm10 λpir	Conjugated strain		Lab collection
DH5α λpir	Cloned strain		Lab collection
BL21(DE3)	Expressed strain		Lab collection
V. cholerae
C6706	Vibrio cholerae O1 El Tor C6706, wild type, Strr	Blue-White Screening	Lab collection
C6706 lacZ-	C6706 lacZ deletion Strr	Blue-White Screening	Lab collection
ΔflrA	C6706 ΔflrA (VC2137) Strr	Flagellar Transcription Hierarchy	Lab collection*
ΔrpoN	C6706 ΔrpoN (VC2529) Strr	Flagellar Transcription Hierarchy	Lab collection*
ΔflrC	C6706 ΔflrC (VC2135) Strr	Flagellar Transcription Hierarchy	Lab collection*
ΔluxO	C6706 ΔluxO (VC1021) Strr	Quorum sensing	Lab collection
ΔhapR	C6706 ΔhapR (VC0583) Strr	Quorum sensing	Lab collection
GZC1	C6706 ΔfliE (VC2134) Strr	Flagellar Assembly	This study*
GZC2	C6706 ΔfliEFG (VC2134-32) Strr	Flagellar Assembly	This study*
GZC3	C6706 ΔfliHIJ (VC2131-29) Strr	Flagellar Assembly	This study*
GZC4	C6706 ΔflhA (VC2069) Strr	Flagellar Assembly	This study*
GZC5	C6706 ΔflhA operon (VC2069-58) Strr	Flagellar Assembly	This study*
GZC6	C6706 ΔfliA (VC2066) Strr	Flagellar Transcription Hierarchy	This study*
GZC7	C6706 ΔflgB (VC2200) Strr	Flagellar Assembly	This study*
GZC8	C6706 ΔflgBCDE (VC2200-2197) Strr	Flagellar Assembly	This study*
GZC9	C6706 ΔflgFGHIJ (VC2196-92) Strr	Flagellar Assembly	This study*
GZC10	C6706 ΔfliK (VC2128) Strr	Flagellar Assembly	This study*
GZC11	C6706 ΔfliKLMNOPQRflhB (VC2128-20) Strr	Flagellar Assembly	This study*
GZC12	C6706 ΔfliPQR (VC2123-21) Strr	Flagellar Assembly	This study*
GZC13	C6706 ΔmotY (VC1008) Strr	Flagellar Assembly	This study*
GZC14	C6706 ΔflaA (VC2188) Strr	Flagellar Assembly	This study*
GZC15	C6706 ΔflhB (VC2120) Strr	Flagellar Assembly	This study*
GZC16	C6706 ΔflgK (VC2191) Strr	Flagellar Assembly	This study*
GZC17	C6706 ΔflgO (VC2207) Strr	Flagellar Assembly	This study*
GZC18	C6706 ΔflgP (VC2206) Strr	Flagellar Assembly	This study*
GZC19	C6706 ΔflgT (VC2208) Strr	Flagellar Assembly	This study*
GZC20	C6706 ΔcheR-2 (VC2201) Strr	Other Flagellar-Related Functions	This study*
GZC21	C6706 Δvc1384 Strr	Other Flagellar-Related Functions	This study*
GZC22	C6706 ΔflgM (VC2204) Strr	Flagellar Assembly	This study*
GZC23	C6706 ΔcheV-3 (VC2202) Strr	Other Flagellar-Related Functions	This study*
GZC24	C6706 ΔflhB ΔhlyA (VCA0219) Strr	Flagellar Assembly & hemolysin A	This study
GZC25	C6706 ΔflhB Δtlh (VCA0218) Strr	Flagellar Assembly & thermolabile hemolysin	This study
GZC26	C6706 ΔflhB ΔflgM Strr	Flagellar Assembly & sigma28 factor	This study
GZC27	C6706 ΔflaA lacZ::PpA010403-flgM Strr	Flagellar Assembly & sigma28 factor overexpression	This study
GZC28	C6706 ΔflhB ΔflgM ΔfliA Strr	Flagellar Assembly & sigma28 factor& anti-sigma28 factor	This study
GZC29	C6706 ΔflhB ΔflgM ΔfliA ΔhapR Strr	Flagellar Assembly & sigma28 factor& anti-sigma28 factor&quorum sensing	This study
GZC30	C6706 ΔflaA ΔflgM Strr	Flagellar Assembly & sigma28 factor	This study
GZC31	C6706 ΔflaA ΔflgM ΔfliA Strr	Flagellar Assembly & sigma28 factor& anti-sigma28 factor	This study
GZC32	C6706 ΔflaA ΔflgM ΔfliA ΔhapR Strr	Flagellar Assembly & sigma28 factor& anti-sigma28 factor&quorum sensing	This study
GZC33	C6706 ΔrpoN ΔhapR Strr	Flagellar Transcription Hierarchy & quorum sensing	This study
GZC34	C6706 ΔfliKLMNOPQRflhB ΔhapR Strr	Flagellar Assembly &quorum sensing	This study
GZC35	C6706 ΔfliEFG ΔhapR Strr	Flagellar Assembly &quorum sensing	This study
GZC36	C6706 ΔfliA ΔhapR Strr	Flagellar Assembly &quorum sensing	This study
GZC37	C6706 ΔfliPQR ΔhapR Strr	Flagellar Assembly &quorum sensing	This study
GZC38	C6706 ΔflhB ΔhapR Strr	Flagellar Assembly &quorum sensing	This study
GZC39	C6706 ΔfliHIJ ΔhapR Strr	Flagellar Assembly &quorum sensing	This study
GZC40	C6706 ΔflrA ΔhapR Strr	Flagellar Assembly &quorum sensing	This study
GZC41	C6706 ΔflrC ΔhapR Strr	Flagellar Assembly &quorum sensing	This study
GZC42	C6706 ΔflgFGHIJ ΔhapR Strr	Flagellar Assembly &quorum sensing	This study
GZC43	C6706 ΔflhB ΔvarA (VC1213) Strr	Flagellar Assembly &quorum sensing	This study
GZC44	C6706 ΔmsrC (VC1498) Strr	methionine sulfoxide reductase	This study
GZC45	C6706 ΔflhB ΔmsrC Strr	Flagellar Assembly &methionine sulfoxide reductase	This study
GZC46	C6706 ΔflhB ΔmetR (VC1706) Strr	Flagellar Assembly &methionine biosynthesis gene	This study
GZC47	C6706 ΔflhB ΔmetR ΔmsrC Strr	Flagellar Assembly &methionine biosynthesis &sulfoxide reductase genes	This study
GZC48	C6706 ΔflhB ΔmetR ΔmetI (VC0906) ΔmetT (VCA0193) Strr	Flagellar Assembly &methionine biosynthesis &transportation genes	This study
GZC49	C6706 ΔflhB ΔmetR ΔmsrC ΔmetI ΔmetT Strr	Flagellar Assembly &methionine biosynthesis &sulfoxide reductase &transportation genes	This study
GZC50	C6706 ΔflhB ΔfliH Strr	Flagellar Assembly	This study
GZC51	C6706 ΔflhB Δvc1075 Strr	Flagellar Assembly &hypothetical proteins	This study
GZC52	C6706 ΔflhB ΔvesC Strr	Flagellar Assembly &serine protease	This study
GZC53	C6706 ΔflhB ΔflaD Strr	Flagellar Assembly	This study
Plasmids
pWM91	Suicide vector for allelic exchange, mob+, Ampr	Gene knockout	Lab collection
pMal-c2x	Plasmid containing an IPTG-inducible Ptac promoter, Ampr, ColE1 origin of replication	Gene overexpression	Lab collection
pBAD24	Plasmid containing an arabinose -inducible PBAD promoter, Ampr, pBBR322 origin of replication	Gene overexpression	Lab collection
pJL1	Suicide vector for allele exchange in V. cholerae lacZ, mob+, Ampr	Gene knockout	Lab collection
miniTn7	Plasmid containing Plac promoter, Ampr , high-copy-number ColE1/pMB1/pBR322/pUC origin of replication	Gene overexpression	Lab collection
pYM24	pACYC177 with PBAD promoter inserted at the bla gene, Kanr	Gene overexpression	Lab collection
pBBRlux	Plasmid containing no promoter, Cmr, pBBR322 origin of replication	Gene expression measurement	Lab collection
pET32a	Plasmid containing an IPTG-inducible PT7 promoter, Ampr, pBBR322 origin of replication	Gene overexpression	Lab collection
pKD4	Plasmid containing Pkan promoter	Kan gene promoter	Lab collection
	This symbol (*) represents 26 flagellar-related regulons used as phenotypic screening.
