## Supplementary material for "Anti-σ^28^ factor FlgM secretion regulates *Vibrio cholerae* adaptability in adult mice through quorum sensing and methionine metabolism": The supplementary tables will be used for the link to the file on the preprint site.: Table S5.xlsx

### Sheet: Plasmid Construction
Names	Primer orientation	Sequences (5'-3')
∆fliE(VC2134)	F1	ACCCTCACTAAAGGGAACAAAAGCTGGCCGATAAAGTGGCGAAGACC
	R1	GGCCACAGTCTATTACCCAAGTGCTACCTCTGATGCCAA
	F2	TTGGCATCAGAGGTAGCACTTGGGTAATAGACTGTGGCC
	R2	AATTGGGTACCGGGCCCCCCCTCGAGGGAGGTTGGTTGCTAAGAG
∆fliEFG (VC2134-32)	F1	ACCCTCACTAAAGGGAACAAAAGCTGGGTAAAGTCAGATGACAACGG
	R1	TAAGAATTCGTCGGCACCTTGTATGCCATGCCCTCA
	F2	TGAGGGCATGGCATACAAGGTGCCGACGAATTCTTA
	R2	AATTGGGTACCGGGCCCCCCCTCGAGACGGGTGCTTTACAACCTG
∆fliHIJ (VC2131-29)	F1	ACCCTCACTAAAGGGAACAAAAGCTGGGAGAAGTGGTCGAATCAACC
	R1	TTATGAGGAGAGACGGCGGCTTACACCGATCCTACT
	F2	AGTAGGATCGGTGTAAGCCGCCGTCTCTCCTCATAA
	R2	AATTGGGTACCGGGCCCCCCCTCGACGCCATCCATTCATCTTGTG
∆flhA (VC2069)	F1	ACCCTCACTAAAGGGAACAAAAGCTGGGAGTAACGTCCGTAAGCCAT
	R1	TTAATTACCCACGGCCTGGCTGTCACTGAAGGGTTA
	F2	TAACCCTTCAGTGACAGCCAGGCCGTGGGTAATTAA
	R2	AATTGGGTACCGGGCCCCCCCTCGAAGTGTCTGTGGTCACCAATG
∆flhA operon (VC2069-58)	F1	ACCCTCACTAAAGGGAACAAAAGCTGGGTTTGTATTCTGAGTCGACG
	R1	CGTGTGAATAGAGCACCTGAGGCTCTCGATATACAC
	F2	GTGTATATCGAGAGCCTCAGGTGCTCTATTCACACG
	R2	AATTGGGTACCGGGCCCCCCCTCGATCTCCACTAGCTCGGATAAC
∆fliA (VC2066)	F1	ACCCTCACTAAAGGGAACAAAAGCTGGCATTACTGGACCAGTGATTC
	R1	TTAGTCATTCCGAGTCCATGATCGTATGTAAGCGCT
	F2	AGCGCTTACATACGATCATGGACTCGGAATGACTAA
	R2	AATTGGGTACCGGGCCCCCCCTCGATGAAAGTCTTGAGCCATCAG
∆flgB (VC2200)	F1	ACCCTCACTAAAGGGAACAAAAGCTGGGAATTGTACTGGGTGACAGC
	R1	ACGCTGAATAAGCTCATCAATACCTAGGGCTCTGTC
	F2	GACAGAGCCCTAGGTATTGATGAGCTTATTCAGCGT
	R2	AATTGGGTACCGGGCCCCCCCTCGAAAACCAGCCAGATTGAGTAG
∆flgBCDE (VC2200-2197)	F1	ACCCTCACTAAAGGGAACAAAAGCTGGGCTATACCTTGACTGCGGAA
	R1	GGATTAACGAATCTGCAGCGGGCAAAATGAGATGGA
	F2	TCCATCTCATTTTGCCCGCTGCAGATTCGTTAATCC
	R2	AATTGGGTACCGGGCCCCCCCTCGATGGTTTGTTGGGCATCTAAG
∆flgFGHIJ (VC2196-92)	F1	ACCCTCACTAAAGGGAACAAAAGCTGGCTATACCAATAACCCACTGG
	R1	AATATTCCGGCGGGCGATGCCGCTTAATGGGGTTGA
	F2	TCAACCCCATTAAGCGGCATCGCCCGCCGGAATATT
	R2	AATTGGGTACCGGGCCCCCCCTCGAAGATGGCTTTGAGCGCCTTG
∆fliK (VC2128)	F1	ACCCTCACTAAAGGGAACAAAAGCTGGGTCATATCGTGTTATCGCGG
	R1	TCCATCACGCTTTGTTGCCATATTCGCTACTCGCAC
	F2	GTGCGAGTAGCGAATATGGCAACAAAGCGTGATGGA
	R2	AATTGGGTACCGGGCCCCCCCTCGACAATTCGGGCATGATAACGG
∆fliKLMNOPQRflhB (VC2128-20)	F1	ACCCTCACTAAAGGGAACAAAAGCTGGGTGAGATAGCTCTGTCCGTT
	R1	GTAACGCATATCCGGTGGCGCCGTGATACGACGTTT
	F2	AAACGTCGTATCACGGCGCCACCGGATATGCGTTAC
	R2	AATTGGGTACCGGGCCCCCCCTCGACGTTTGATCACGCGTTCTAC
∆fliPQR (VC2123-21)	F1	TTCCTGCAGCCCGGGGGATCCTAGGCCATCCGGAATTTG
	R1	TTTGCCGTCTCATTCGCTTAAAC
	F2	ACAGTTTAAGCGAATGAGACGGCAAACCGAAAGCAGCCAAGTGAG
	R2	AAAGGGAACAAAAGCTGGAGCTCCAGAACATGCGGTAATGTTTG
∆motY (VC1008)	F1	ACCCTCACTAAAGGGAACAAAAGCTGGGTTAAAGCGGTCCATGGGTA
	R1	TCGCTATCACACCTGAGTCGCTGATAAGGTGCTTATGGC
	F2	GCCATAAGCACCTTATCAGCGACTCAGGTGTGATAGCGA
	R2	AATTGGGTACCGGGCCCCCCCTCGACCGTTATCCGGAAAGTAAGG
∆flaA (VC2188)	F1	ACCCTCACTAAAGGGAACAAAAGCTGGCCGTTAGCCGCTTGATAG
	R1	TCGAACCCGCCAAACTCTGCAATCTC
	F2	GAGATTGCAGAGTTTGGCGGGTTCGACGCCTTGGTCAGATAACG
	R2	AATTGGGTACCGGGCCCCCCCTCGATATGAGCCCAACTATGCG
∆flhB (VC2120)	F1	ACCCTCACTAAAGGGAACAAAAGCTGGGCTTATTGGTGGGTTTGGTC
	R1	GTAACGCATATCCGGTGGTTGTCCGTCGGATTCTGC
	F2	GCAGAATCCGACGGACAACCACCGGATATGCGTTAC
	R2	AATTGGGTACCGGGCCCCCCCTCGATGCGGGTTGGCTCTTCTGTC
∆flgK (VC2191)	F1	ACCCTCACTAAAGGGAACAAAAGCTGGCGATCTGATGAGTAGCCAGA
	R1	CTATCGCAACGCCAAAATCAGAAGATCAGACGCCAT
	F2	ATGGCGTCTGATCTTCTGATTTTGGCGTTGCGATAG
	R2	AATTGGGTACCGGGCCCCCCCTCGAAGATGGATAAAGGCGGTATG
∆flgO (VC2207)	F1	ACCCTCACTAAAGGGAACAAAAGCTGGCCACAATTTGCGGTAACGTG
	R1	ATCGTTCTCCTATGGACGTATGGCGCGCATTTCAGC
	F2	GCTGAAATGCGCGCCATACGTCCATAGGAGAACGAT
	R2	AATTGGGTACCGGGCCCCCCCTCGACGTCACCGACGAGTATGTTG
∆flgP (VC2206)	F1	ACCCTCACTAAAGGGAACAAAAGCTGGGGTATTCTCGACGATCAGAC
	R1	GAGATGAAGAGGTGAGCGTAAGGCTGCCACTAGGAG
	F2	CTCCTAGTGGCAGCCTTACGCTCACCTCTTCATCTC
	R2	AATTGGGTACCGGGCCCCCCCTCGATGATAACATACGCGCAGGAC
∆flgT (VC2208)	F1	ACCCTCACTAAAGGGAACAAAAGCTGGCTTGTAACTCAGCACGACCA
	R1	CTACATCTGCTTGTGCATCATCGTAAGGTCCCAAGT
	F2	ACTTGGGACCTTACGATGATGCACAAGCAGATGTAG
	R2	AATTGGGTACCGGGCCCCCCCTCGACTTCGGCATTCAATCAAACG
∆cheR-2 (VC2201)	F1	ACCCTCACTAAAGGGAACAAAAGCTGGGAGATGAGCTTATGACGGGT
	R1	GATACCAGGGTTACAACGCTCTTGGTCGCTAATCGT
	F2	ACGATTAGCGACCAAGAGCGTTGTAACCCTGGTATC
	R2	AATTGGGTACCGGGCCCCCCCTCGATTATTGACTCCGGCCATACG
∆vc1384	F1	ACCCTCACTAAAGGGAACAAAAGCTGGGATAAGAAAGACAGCGTCGA
	R1	CAAGAAGTGGAACGTCGCTGCCAGAGCAAGTAATGT
	F2	ACATTACTTGCTCTGGCAGCGACGTTCCACTTCTTG
	R2	AATTGGGTACCGGGCCCCCCCTCGACCTACGCGCTGACCTGTATG
∆flgM (VC2204)	F1	ACCCTCACTAAAGGGAACAAAAGCTGGGACCACGAATATGGGCAACC
	R1	CACGTTAGGTTAGAAGCCCTGTCCTGCGCGTATGTT
	F2	AACATACGCGCAGGACAGGGCTTCTAACCTAACGTG
	R2	AATTGGGTACCGGGCCCCCCCTCGAGTGGCAGCCTTAATGATGAC
∆cheV-3 (VC2202)	F1	ACCCTCACTAAAGGGAACAAAAGCTGGGATTGAGTGGAAGAGTTGCT
	R1	CGCAGCTTTCACCGCATTCGTACGCTGATTCACAGA
	F2	TCTGTGAATCAGCGTACGAATGCGGTGAAAGCTGCG
	R2	AATTGGGTACCGGGCCCCCCCTCGAGGCGTTCCTGTTCATTAGAG
∆hlyA (VCA0219)	F1	GAATTCCTGCAGCCCGGGGGATCCGATACCAACAACGCACATAG
	R1	CATATAAACCTCACTGACTCTG
	F2	TAACAGAGTCAGTGAGGTTTATATGGCCGCTAAGATCACTCAACTG
	R2	GGAGCTCCACCGCGGTGGCGGCCGCACTCGGCTACGTAAGTTC
∆tlh (VCA0218)	F1	GAATTCCTGCAGCCCGGGGGATCCGAAGTGCTTCGGCTAAAC
	R1	CCGCTTTAATGCTCACCGTATC
	F2	TACGGTGAGCATTAAAGCGGTTCAGTGGCGGCATTAAC
	R2	GGAGCTCCACCGCGGTGGCGGCCGCTGGCATATAAACCTCACTGAC
KOlacZ::PpA010403-flgM	F1	ATCGGGGATTGGTACCGCGGCCGCAAGCTTCTCGAGGAATTCC
	R1	GTATGTTATCAATACCTGCCATGCTTAATTTCTCCTCTTTAATTC
	F2	ATGGCAGGTATTGATAACATAC
	R2	GGTACCAGATCTTAATTAAGGCCTTTAGAAGCCGCCCAGTTC
∆varA (VC1213)	F1	CGAATTCCTGCAGCCCGGGGGATCCGAGCGCTTTGAGTAACTGG
	R1	CTCGTGATCATCTACAAGG
	F2	CCTTGTAGATGATCACGAGTAGTGTCGACACAGTTTG
	R2	GGAGCTCCACCGCGGTGGCGGCCGCTTTGCGCCCTGCAAGTTC
∆msrC (VC1498)	F1	CGAATTCCTGCAGCCCGGGGGATCCTGTCTATGTCCGCTTGAG
	R1	GTGATGCGCATTGTACGTAGTAAATTGCCCTTTGCCTG
	F2	ACGTACAATGCGCATCAC
	R2	GGAGCTCCACCGCGGTGGCGGCCGACCGGGCTTAGCATAAAC
∆metR (VC1706)	F1	CGAATTCCTGCAGCCCGGGGGATCCGGTAAGCGGTCAATAGACG
	R1	CAGCTCTATCATGAACTC
	F2	GAGTTCATGATAGAGCTGTAGGCATCACTACCGAGC
	R2	GGAGCTCCACCGCGGTGGCGGCCGCGGGTTCTCGAAGGAGGTTTG
∆metI (VC0906)	F1	CGAATTCCTGCAGCCCGGGGGATCCCTGGATGCACCTTCATTC
	R1	GCTGGGTTATGTCCTTTAATACGCGCGTCGATCATCGATAAGC
	F2	CGTATTAAAGGACATAACCCAGC
	R2	GGAGCTCCACCGCGGTGGCGGCCGCAAATCCACGCCCTGAAAG
∆metT (VCA0193)	F1	CGAATTCCTGCAGCCCGGGGGATCCTTCGGCCTCGTTTCAATG
	R1	TGAAGACGAAGTGTAGTG
	F2	CACTACACTTCGTCTTCATGAATTAGGCGTTGCGATTGTC
	R2	GGAGCTCCACCGCGGTGGCGGCCGCAGTTTGGCGCTGACTATG
∆flaD(VC2143)	F1	CACTATAGGGCGAATTGGGTACCACCACCAATGGTCACATC
	R1	AGCCTGTTGGGTTAATCC
	F2	TGGGGATTAACCCAACAGGCTTGCCATGGTGATTTCTCC
	R2	CACAGGAAACAGCTATGACCATGTGGGCGGGTTTAGCTATG
∆vesC (VC1649)	F1	CACTATAGGGCGAATTGGGTACCAGTCAATTCTACGGCTGTCG
	R1	CGTCAACGCGTCTGATCTATC
	F2	GATAGATCAGACGCGTTGACGCATAGATACCTCTGATAACTCCC
	R2	GGAAACAGCTATGACCATGCAGAGCGAATCGATACAAG
∆fliH (VC2131)	F1	CTCACTATAGGGCGAATTGGGTACCCCCGCGATAACACGATATG
	R1	TAGCCGATGTTAGCGTTAGC
	F2	CAGCTAACGCTAACATCGGCTACCTCAATCATGCAGCAAG
	R2	ACAGGAAACAGCTATGACCATGCCTAAACAGGTACAGAGG
∆VC1075	F1	CACTATAGGGCGAATTGGGTACCAGGGCGGCGAAGATCATTAG
	R1	ATGACGTGCTTTCATTGAGATTCTCC
	F2	AGGAGAATCTCAATGAAAGCACGTCATCCGCAACCTATGTGAATGAATAATAAG
	R2	GGAAACAGCTATGACCATGAATCGAGCTCAGCGTTGATG
pWM91-Cm-6N	F1	GCACTTTCAAACTCAATCGGCGCGATTCCGGGGATCCGTCGAC
	R1	TGATCTGTTTGCTTGATGAAGATGGNNNNNNTGTAGGCTGGAGCTGCTTC
Overexpression of flgM-his6 in pMal-c2x	F1	CACCAACAAGGACCATAGCATATGGCAGGTATTGATAACATACGC
	R1	CTTGCCTGCAGGTCGACTCTAGATCAGTGGTGGTGGTGGTGGTGGAAGCCGCCCAGTTCTTTTTCG
Overexpression of flgM-his6 in pBAD24	F1	GAGGAATTCACCATGGTACCATGGCAGGTATTGATAAC
	R1	CCGCCAAAACAGCCAAGCTTTTAATGATGATGATGATGGTGGAAGCCGCCCAGTTC
Overexpression of flhB in pBAD24	F1	GCAGGAGGAATTCACCATGGTACCTTGGCAGAATCCGACGGACAAG
	R1	CATCCGCCAAAACAGCCAAGCTTTTAGTAACGCATATCCGGTGG
Overexpression of flaA-his6 in pBAD24	F1	CAGGAGGAATTCACCATGGTACCATGACCATTAACGTAAATACC
	R1	CCGCCAAAACAGCCAAGCTTCTAGATGATGATGATGGTGCTGCAATAACGAGATTGC
Overexpression of fliA-flag in pBAD24	F1	GCAGGAGGAATTCACCATGGTACCGGTGAATAAAGCGCTTACATACG
	R1	CTCATCCGCCAAAACAGCCAAGCTTTACTTATCGTCGTCATCCTTGTAATCGTCATTCCGAGTCCAAGAAC
Overexpression of hapR-flag in pBAD24	F2	GCAGGAGGAATTCACCATGGTACCATGGACGCATCAATCGAAAAACG
	R2	CTCATCCGCCAAAACAGCCAAGCTTTACTTATCGTCGTCATCCTTGTAATCGTTCTTATAGATACACAGCATATTGAG
Overexpression of fliA-flag in pYM24	F1	TTTTGGGCTAGCAGGAGGAATTCACGTGAATAAAGCGCTTACATACG
	R1	GCCCCAGTGCTGCAATGATACCGTTACTTATCGTCGTCATCC
Promoter of hapR-lux in pBBRlux	F1	CTCACTATAGGGCGAATTGGAGCTGTTGTGTTGGGCGATGTC
	R1	TTTTGCGGCCGCAACTAGAGGATCAGGCGATAGCCGAGTTCGAG
Overexpression of hapR-his6 in pET32a	F1	CTTTAAGAAGGAGATATACATATGGACGCATCAATCGAAAAACG
	R1	GTCGACGGAGCTCGAATTCGGATCGTTCTTATAGATACACAGCATATTGAG
Overexpression of flgM-his6 in pET32a	F1	CTTTAAGAAGGAGATATACATATGGCAGGTATTGATAACATACGC
	R1	GTCGACGGAGCTCGAATTCGGATCGAAGCCGCCCAGTTCTTTTTCG
Overexpression of fliA-his6 in pET32a	F1	CTTTAAGAAGGAGATATACATATGGTGAATAAAGCGCTTACATAC
	R1	GTCGACGGAGCTCGAATTCGGATCGTCATTCCGAGTCCAAGAAC

### Sheet: qRT-PCR
Names	Primer orientation	Sequences (5'-3')
16S rRNA	F	CGGTAATACGGAGGGTGCAA
16S rRNA	R	CACCTGCATGCGCTTTACG
recA	F	GTGCTGTGGATGTCATCGTTGTTG
recA	R	CCACCACTTCTTCGCCTTCTTTGA
hapR	F	AATTCGCCACGCTCCATC
hapR	R	ATTGGCGATGACCGATTG
varA	F	TGGTTCGCACAGGGATAC
varA	R	GCTTCCAAGCCACCAATAC
varS	F	TGCTTAGCGCTCTGTTCTC
varS	R	TAATGCGTCGCACCGATTC
secA	F	ACCTTCACCCGTACGCATC
secA	R	GATCAACTGTTGCCAGAAGC
csrB	F	CTCCCTGCATCTAATCCTTG
csrB	R	GTGAACTCGCTAGGATTGTG
csrC	F	CGCATAAGGAATGCGTCAG
csrC	R	TTGTTCCTTGAGCGGTGTC
csrD	F	CATCCTGACAGAACTCGCTTAG
csrD	R	CAGGACGAAGATTTCGATTG
luxO	F	TCACACCGCTGGATATTG
luxO	R	GGCACATCCGGTGATTTC
vqmA	F	CTCGCTGGATTCATGGAACC
vqmA	R	TGCGGCGATATGATACCAAG
metR	F	ATCTCGCTACGCGATACC
metR	R	AAAGCTGCCCGCCAATTC
msrC	F	GCCCAATACCAACTCGTTC
msrC	R	AACAGTACCAACGCCTCAC
metT	F	CGTCTTCAAAGCCTCAAC
metT	R	CTGGCAGAACAGCAACAG
metI	F	ATCACACCTAGCGGAATC
metI	R	CACTCAATAGCGACCTAC

### Sheet: EMSA
Names	Primer orientation	Sequences (5'-3')
PvarA	F	GAGCGTGACGCGTTAATAC
PvarA	R	GCTTCCAAGCCACCAATAC
PvarS	F	TCCAACCGTTCAATAGTG
PvarS	R	TAATGCGTCGCACCGATTC
PmetR	F	TGCTTGGAGTTGCAGGTAGG
PmetR	R	CATGAACTCTCCTCACTTATC
PmsrC	F	CACTATTAGCCGCTCTTG
PmsrC	R	GGTGAACTGACGACTTTG
PmetT	F	GTAATTCCTGTCTCTTAGAGTATCTGG
PmetT	R	TGAAGACGAAGTGTAGTG
PmetI	F	CATGTGCAACCCTGTACTGCTAGAG
PmetI	R	TCACGCCATCACGATCAAG
Pkan	F	CGCAAGGGCTGCTAAAGGAAG
Pkan	R	CGGAGAACCTGCGTGCAATC

### Sheet: lacZ-sequencing
Names	Primer orientation	Sequences (5'-3')
LacZ-seq-up	F	CCGAACACAGTTTAGCGATTTGC
LacZ-seq-down	R	ATGGCGGTACTGGTTTCG
