## Supplementary material for "Anti-σ^28^ factor FlgM secretion regulates *Vibrio cholerae* adaptability in adult mice through quorum sensing and methionine metabolism": The supplementary tables will be used for the link to the file on the preprint site.: Table S6.xlsx

### Sheet: p<0.05 and FoldChange>1.5
Table S4. Altered proteins in secretory proteomics data
Prot_acc	Prot_desc	Gene_name	log2FC	p-value	Statistics
Q9KRS6	VC_1560	katG	3.5749	0.0389255	ROS
Q9KNP2	ATP-dependent 6-phosphofructokinase OS=Vibrio cholerae serotype O1 (strain ATCC 39315 / El Tor Inaba N16961) OX=243277 GN=pfkA PE=3 SV=2	pfkA	3.48951	0.0365434	Cellular processes
Q9KQH9	3-oxoacyl-[acyl-carrier-protein] synthase 2 OS=Vibrio cholerae serotype O1 (strain ATCC 39315 / El Tor Inaba N16961) OX=243277 GN=fabF PE=1 SV=3	fabF	2.90437	0.028273	Cellular processes
Q9KTE6	Leucine--tRNA ligase OS=Vibrio cholerae serotype O1 (strain ATCC 39315 / El Tor Inaba N16961) OX=243277 GN=leuS PE=3 SV=2	leuS	2.89164	0.0305966	Cellular processes
Q9KSP7	Elongation factor P-like protein OS=Vibrio cholerae serotype O1 (strain ATCC 39315 / El Tor Inaba N16961) OX=243277 GN=VC_1209 PE=3 SV=2	yeiP	2.57191	0.0110708	Cellular processes
Q9KL50	6-phosphogluconate dehydrogenase, decarboxylating OS=Vibrio cholerae serotype O1 (strain ATCC 39315 / El Tor Inaba N16961) OX=243277 GN=VC_A0898 PE=3 SV=1	gnd	2.53504	0.0422539	Cellular processes
Q9KN35	Autoinducer 2-binding periplasmic protein LuxP OS=Vibrio cholerae serotype O1 (strain ATCC 39315 / El Tor Inaba N16961) OX=243277 GN=VC_A0130 PE=4 SV=1	luxP	1.69515	0.0111288	Others
Q9KMV0	Thermolabile hemolysin OS=Vibrio cholerae serotype O1 (strain ATCC 39315 / El Tor Inaba N16961) OX=243277 GN=VC_A0218 PE=4 SV=1	tlh	1.52538	0.0215385	Hemolysin
Q9KMS0	Alpha-amylase OS=Vibrio cholerae serotype O1 (strain ATCC 39315 / El Tor Inaba N16961) OX=243277 GN=VC_A0250 PE=3 SV=1	vc_a0250	1.45656	0.00940673	Cellular processes
Q9KN99	Uncharacterized protein OS=Vibrio cholerae serotype O1 (strain ATCC 39315 / El Tor Inaba N16961) OX=243277 GN=VC_A0066 PE=4 SV=1	vc_a0066	1.25277	0.0289851	Unknown function
Q9KL83	Lysophospholipase VolA OS=Vibrio cholerae serotype O1 (strain ATCC 39315 / El Tor Inaba N16961) OX=243277 GN=volA PE=1 SV=1	volA	1.24917	0.00701173	Others
Q9KRC7	Chromosome partition protein MukE OS=Vibrio cholerae serotype O1 (strain ATCC 39315 / El Tor Inaba N16961) OX=243277 GN=mukE PE=3 SV=3	mukE	1.14684	0.0168646	Cellular processes
Q9KPF4	Pyruvate dehydrogenase E1 component OS=Vibrio cholerae serotype O1 (strain ATCC 39315 / El Tor Inaba N16961) OX=243277 GN=VC_2414 PE=4 SV=1	vc_2414	1.04097	0.0134266	Cellular processes
P09545	Hemolysin OS=Vibrio cholerae serotype O1 (strain ATCC 39315 / El Tor Inaba N16961) OX=243277 GN=hlyA PE=1 SV=2	hlyA	0.854372	0.0145853	Hemolysin
Q9KTZ9	Alkyl hydroperoxide reductase C OS=Vibrio cholerae serotype O1 (strain ATCC 39315 / El Tor Inaba N16961) OX=243277 GN=VC_0731 PE=3 SV=1	vc_0731	0.686611	0.0479628	ROS
Q9KNV9	Extracellular nuclease-related protein OS=Vibrio cholerae serotype O1 (strain ATCC 39315 / El Tor Inaba N16961) OX=243277 GN=VC_2621 PE=4 SV=1	vc_2621	0.570021	0.0303137	Cellular processes
P0C6Q6	Outer membrane protein U OS=Vibrio cholerae serotype O1 (strain ATCC 39315 / El Tor Inaba N16961) OX=243277 GN=ompU PE=1 SV=1	ompU	-0.631873	0.0426549	Cell envelope
Q9KTH2	Hemolysin-related protein OS=Vibrio cholerae serotype O1 (strain ATCC 39315 / El Tor Inaba N16961) OX=243277 GN=VC_0930 PE=1 SV=1Hemolysin	vc_0930	-1.50357	0.00307729	Hemolysin
Q9KSV2	Uncharacterized protein OS=Vibrio cholerae serotype O1 (strain ATCC 39315 / El Tor Inaba N16961) OX=243277 GN=VC_1154 PE=4 SV=1	vc_1154	-1.67439	0.0166789	Unknown function
P17266	Outer membrane protein W OS=Vibrio cholerae serotype O1 (strain ATCC 39315 / El Tor Inaba N16961) OX=243277 GN=ompW PE=3 SV=2	ompW	-1.7219	0.00547672	Cell envelope
Q9KQ03	Anti-sigma-28 factor OS=Vibrio cholerae serotype O1 (strain ATCC 39315 / El Tor Inaba N16961) OX=243277 GN=VC_2204 PE=3 SV=1	flgM	-3.46877	0.0176425	Flagellar assembly
Q9KQ10	Flagellar hook protein FlgE OS=Vibrio cholerae serotype O1 (strain ATCC 39315 / El Tor Inaba N16961) OX=243277 GN=VC_2197 PE=3 SV=1	flgE	-5.23802	0.000118821	Flagellar assembly
P0C6C6	Flagellin D OS=Vibrio cholerae serotype O1 (strain ATCC 39315 / El Tor Inaba N16961) OX=243277 GN=flaD PE=1 SV=1	flaD	-5.28257	4.0381e-05	Flagellar assembly
P0C6C4	Flagellin B OS=Vibrio cholerae serotype O1 (strain ATCC 39315 / El Tor Inaba N16961) OX=243277 GN=flaB PE=3 SV=1	flaB	-5.47235	0.00118988	Flagellar assembly
P0C6C5	Flagellin C OS=Vibrio cholerae serotype O1 (strain ATCC 39315 / El Tor Inaba N16961) OX=243277 GN=flaC PE=3 SV=1	flaC	-5.79565	0.000332873	Flagellar assembly
Q9KQ73	Flagellar hook-length control protein FliK, putative OS=Vibrio cholerae serotype O1 (strain ATCC 39315 / El Tor Inaba N16961) OX=243277 GN=VC_2128 PE=3 SV=1	fliK	-6.02578	0.000242359	Flagellar assembly
Q9KQ16	Flagellar hook-associated protein 1 OS=Vibrio cholerae serotype O1 (strain ATCC 39315 / El Tor Inaba N16961) OX=243277 GN=VC_2191 PE=3 SV=1	flgK	-6.26813	0.0177837	Flagellar assembly
Q9KQ63	Flagellar hook-associated protein 2 OS=Vibrio cholerae serotype O1 (strain ATCC 39315 / El Tor Inaba N16961) OX=243277 GN=fliD PE=3 SV=1	fliD	-6.50681	0.00681361	Flagellar assembly
Q9KQ15	Peptidoglycan hydrolase FlgJ OS=Vibrio cholerae serotype O1 (strain ATCC 39315 / El Tor Inaba N16961) OX=243277 GN=flgJ PE=3 SV=2	flgJ	-12.6096	0.00159669	Flagellar assembly
Q9KM21	Uncharacterized protein OS=Vibrio cholerae serotype O1 (strain ATCC 39315 / El Tor Inaba N16961) OX=243277 GN=VC_A0568 PE=4 SV=1	traF	-14.139	0.0120681	Others
Q9KQ11	Flagellar basal-body rod protein FlgF OS=Vibrio cholerae serotype O1 (strain ATCC 39315 / El Tor Inaba N16961) OX=243277 GN=VC_2196 PE=3 SV=1	flgF	-15.1247	0.0410738	Flagellar assembly
Q9KQ07	Flagellar basal body rod protein FlgB OS=Vibrio cholerae serotype O1 (strain ATCC 39315 / El Tor Inaba N16961) OX=243277 GN=VC_2200 PE=3 SV=1	flgB	-15.296	0.0333658	Flagellar assembly
P0C6D4	Protein FlaG OS=Vibrio cholerae serotype O1 (strain ATCC 39315 / El Tor Inaba N16961) OX=243277 GN=flaG PE=4 SV=1	flaG	-15.3321	0.0391256	Flagellar assembly
P0C6C7	Flagellin E OS=Vibrio cholerae serotype O1 (strain ATCC 39315 / El Tor Inaba N16961) OX=243277 GN=flaE PE=3 SV=1	flaE	-15.3468	0.00759877	Flagellar assembly
Q9KQ09	Basal-body rod modification protein FlgD OS=Vibrio cholerae serotype O1 (strain ATCC 39315 / El Tor Inaba N16961) OX=243277 GN=VC_2198 PE=3 SV=1	flgD	-15.9814	0.0141099	Flagellar assembly
Q9KQ17	Flagellar hook-associated protein FlgL OS=Vibrio cholerae serotype O1 (strain ATCC 39315 / El Tor Inaba N16961) OX=243277 GN=VC_2190 PE=4 SV=1	flgL	-16.3728	0.00744904	Flagellar assembly
