## Supplementary material for "Anti-σ^28^ factor FlgM secretion regulates *Vibrio cholerae* adaptability in adult mice through quorum sensing and methionine metabolism": The supplementary tables will be used for the link to the file on the preprint site.: Table S8.xlsx

### Sheet: Relative abundance analysis of 
All mutants	6N labeled taq	Samples	Mapped reads	Total reads	Ratio
cheR-2-6N	CGCGCA	Input-1	93436	5250244	0.0177965
cheR-2-6N	CGCGCA	Input-2	34515	1888965	0.0182719
cheR-2-6N	CGCGCA	Input-3	15612	867287	0.018001
cheR-2-6N	CGCGCA	Met-1	6	921151	6.51359e-06
cheR-2-6N	CGCGCA	Met+1	13	923256	1.40806e-05
cheR-2-6N	CGCGCA	Met-2	383	1023408	0.00037424
cheR-2-6N	CGCGCA	Met+2	524	835016	0.000627533
cheR-2-6N	CGCGCA	Met-1	0	948055	0
cheR-2-6N	CGCGCA	Met+3	92	857680	0.000107266
cheV-3-6N	CCGACC	Input-1	140950	5250244	0.0268464
cheV-3-6N	CCGACC	Input-2	47872	1888965	0.025343
cheV-3-6N	CCGACC	Input-3	21941	867287	0.0252984
cheV-3-6N	CCGACC	Met-1	2	921151	2.1712e-06
cheV-3-6N	CCGACC	Met+1	2	923256	2.16625e-06
cheV-3-6N	CCGACC	Met-2	398	1023408	0.000388897
cheV-3-6N	CCGACC	Met+2	1135	835016	0.00135926
cheV-3-6N	CCGACC	Met-1	11	948055	1.16027e-05
cheV-3-6N	CCGACC	Met+3	525	857680	0.000612116
flaA-6N	TCCCCC	Input-1	85895	5250244	0.0163602
flaA-6N	TCCCCC	Input-2	29343	1888965	0.0155339
flaA-6N	TCCCCC	Input-3	14166	867287	0.0163337
flaA-6N	TCCCCC	Met-1	4	921151	4.34239e-06
flaA-6N	TCCCCC	Met+1	4	923256	4.33249e-06
flaA-6N	TCCCCC	Met-2	467	1023408	0.000456318
flaA-6N	TCCCCC	Met+2	636	835016	0.000761662
flaA-6N	TCCCCC	Met-1	0	948055	0
flaA-6N	TCCCCC	Met+3	456	857680	0.000531667
flgB-6N	CCATGC	Input-1	97536	5250244	0.0185774
flgB-6N	CCATGC	Input-2	33580	1888965	0.0177769
flgB-6N	CCATGC	Input-3	15444	867287	0.0178073
flgB-6N	CCATGC	Met-1	199	921151	0.000216034
flgB-6N	CCATGC	Met+1	28	923256	3.03274e-05
flgB-6N	CCATGC	Met-2	2040	1023408	0.00199334
flgB-6N	CCATGC	Met+2	887	835016	0.00106226
flgB-6N	CCATGC	Met-1	70	948055	7.38354e-05
flgB-6N	CCATGC	Met+3	449	857680	0.000523505
flgBCDE-6N	CCACGG	Input-1	86341	5250244	0.0164451
flgBCDE-6N	CCACGG	Input-2	29773	1888965	0.0157615
flgBCDE-6N	CCACGG	Input-3	13611	867287	0.0156938
flgBCDE-6N	CCACGG	Met-1	55	921151	5.97079e-05
flgBCDE-6N	CCACGG	Met+1	20126	923256	0.0217989
flgBCDE-6N	CCACGG	Met-2	2290	1023408	0.00223762
flgBCDE-6N	CCACGG	Met+2	21940	835016	0.0262749
flgBCDE-6N	CCACGG	Met-1	31	948055	3.26985e-05
flgBCDE-6N	CCACGG	Met+3	616	857680	0.000718217
flgFGHIJ-6N	GCGCCC	Input-1	87141	5250244	0.0165975
flgFGHIJ-6N	GCGCCC	Input-2	31293	1888965	0.0165662
flgFGHIJ-6N	GCGCCC	Input-3	14790	867287	0.0170532
flgFGHIJ-6N	GCGCCC	Met-1	20	921151	2.1712e-05
flgFGHIJ-6N	GCGCCC	Met+1	141	923256	0.00015272
flgFGHIJ-6N	GCGCCC	Met-2	8979	1023408	0.00877363
flgFGHIJ-6N	GCGCCC	Met+2	657	835016	0.000786811
flgFGHIJ-6N	GCGCCC	Met-1	27	948055	2.84794e-05
flgFGHIJ-6N	GCGCCC	Met+3	545	857680	0.000635435
flgK-6N	CGCGAC	Input-1	183801	5250244	0.0350081
flgK-6N	CGCGAC	Input-2	66960	1888965	0.035448
flgK-6N	CGCGAC	Input-3	30926	867287	0.0356583
flgK-6N	CGCGAC	Met-1	46	921151	4.99375e-05
flgK-6N	CGCGAC	Met+1	43	923256	4.65743e-05
flgK-6N	CGCGAC	Met-2	1497	1023408	0.00146276
flgK-6N	CGCGAC	Met+2	1750	835016	0.00209577
flgK-6N	CGCGAC	Met-1	337403	948055	0.35589
flgK-6N	CGCGAC	Met+3	478	857680	0.000557317
flgM-6N	GGCGCC	Input-1	94209	5250244	0.0179437
flgM-6N	GGCGCC	Input-2	34194	1888965	0.018102
flgM-6N	GGCGCC	Input-3	15194	867287	0.017519
flgM-6N	GGCGCC	Met-1	5	921151	5.42799e-06
flgM-6N	GGCGCC	Met+1	3	923256	3.24937e-06
flgM-6N	GGCGCC	Met-2	4069	1023408	0.00397593
flgM-6N	GGCGCC	Met+2	706	835016	0.000845493
flgM-6N	GGCGCC	Met-1	378	948055	0.000398711
flgM-6N	GGCGCC	Met+3	532	857680	0.000620278
flgO-6N	CGATCC	Input-1	86228	5250244	0.0164236
flgO-6N	CGATCC	Input-2	29907	1888965	0.0158325
flgO-6N	CGATCC	Input-3	14221	867287	0.0163971
flgO-6N	CGATCC	Met-1	3	921151	3.2568e-06
flgO-6N	CGATCC	Met+1	7	923256	7.58186e-06
flgO-6N	CGATCC	Met-2	314	1023408	0.000306818
flgO-6N	CGATCC	Met+2	532	835016	0.000637114
flgO-6N	CGATCC	Met-1	6	948055	6.32875e-06
flgO-6N	CGATCC	Met+3	294	857680	0.000342785
flgP-6N	TAACCA	Input-1	83110	5250244	0.0158297
flgP-6N	TAACCA	Input-2	28986	1888965	0.0153449
flgP-6N	TAACCA	Input-3	13094	867287	0.0150977
flgP-6N	TAACCA	Met-1	2	921151	2.1712e-06
flgP-6N	TAACCA	Met+1	1	923256	1.08312e-06
flgP-6N	TAACCA	Met-2	288	1023408	0.000281413
flgP-6N	TAACCA	Met+2	129	835016	0.000154488
flgP-6N	TAACCA	Met-1	1	948055	1.05479e-06
flgP-6N	TAACCA	Met+3	252	857680	0.000293816
flgT-6N	CCTGAT	Input-1	100774	5250244	0.0191942
flgT-6N	CCTGAT	Input-2	34808	1888965	0.018427
flgT-6N	CCTGAT	Input-3	16453	867287	0.0189707
flgT-6N	CCTGAT	Met-1	4	921151	4.34239e-06
flgT-6N	CCTGAT	Met+1	12	923256	1.29975e-05
flgT-6N	CCTGAT	Met-2	365	1023408	0.000356652
flgT-6N	CCTGAT	Met+2	577	835016	0.000691005
flgT-6N	CCTGAT	Met-1	2	948055	2.10958e-06
flgT-6N	CCTGAT	Met+3	102	857680	0.000118925
flhA-6N	ACTGCA	Input-1	100555	5250244	0.0191524
flhA-6N	ACTGCA	Input-2	34954	1888965	0.0185043
flhA-6N	ACTGCA	Input-3	16044	867287	0.0184991
flhA-6N	ACTGCA	Met-1	37	921151	4.01671e-05
flhA-6N	ACTGCA	Met+1	22	923256	2.38287e-05
flhA-6N	ACTGCA	Met-2	295	1023408	0.000288253
flhA-6N	ACTGCA	Met+2	900	835016	0.00107782
flhA-6N	ACTGCA	Met-1	22	948055	2.32054e-05
flhA-6N	ACTGCA	Met+3	66029	857680	0.0769856
flhB-6N	ACACCG	Input-1	96136	5250244	0.0183108
flhB-6N	ACACCG	Input-2	33734	1888965	0.0178585
flhB-6N	ACACCG	Input-3	15341	867287	0.0176885
flhB-6N	ACACCG	Met-1	2561	921151	0.00278022
flhB-6N	ACACCG	Met+1	21187	923256	0.0229481
flhB-6N	ACACCG	Met-2	49364	1023408	0.0482349
flhB-6N	ACACCG	Met+2	25089	835016	0.0300461
flhB-6N	ACACCG	Met-1	47	948055	4.95752e-05
flhB-6N	ACACCG	Met+3	719	857680	0.000838308
fliA-6N	TGGCGG	Input-1	86564	5250244	0.0164876
fliA-6N	TGGCGG	Input-2	30680	1888965	0.0162417
fliA-6N	TGGCGG	Input-3	13862	867287	0.0159832
fliA-6N	TGGCGG	Met-1	11	921151	1.19416e-05
fliA-6N	TGGCGG	Met+1	2	923256	2.16625e-06
fliA-6N	TGGCGG	Met-2	1495	1023408	0.00146081
fliA-6N	TGGCGG	Met+2	382	835016	0.000457476
fliA-6N	TGGCGG	Met-1	3	948055	3.16437e-06
fliA-6N	TGGCGG	Met+3	202	857680	0.000235519
fliE-6N	CCACAC	Input-1	87506	5250244	0.016667
fliE-6N	CCACAC	Input-2	30614	1888965	0.0162068
fliE-6N	CCACAC	Input-3	14315	867287	0.0165055
fliE-6N	CCACAC	Met-1	8666	921151	0.0094078
fliE-6N	CCACAC	Met+1	78	923256	8.44836e-05
fliE-6N	CCACAC	Met-2	1024	1023408	0.00100058
fliE-6N	CCACAC	Met+2	722	835016	0.000864654
fliE-6N	CCACAC	Met-1	45	948055	4.74656e-05
fliE-6N	CCACAC	Met+3	66	857680	7.69518e-05
fliEFG-6N	CCGAGC	Input-1	76487	5250244	0.0145683
fliEFG-6N	CCGAGC	Input-2	26609	1888965	0.0140866
fliEFG-6N	CCGAGC	Input-3	12611	867287	0.0145407
fliEFG-6N	CCGAGC	Met-1	16	921151	1.73696e-05
fliEFG-6N	CCGAGC	Met+1	116	923256	0.000125642
fliEFG-6N	CCGAGC	Met-2	416	1023408	0.000406485
fliEFG-6N	CCGAGC	Met+2	911	835016	0.001091
fliEFG-6N	CCGAGC	Met-1	92	948055	9.70408e-05
fliEFG-6N	CCGAGC	Met+3	33676	857680	0.0392641
fliHIJ-6N	ACACAT	Input-1	99554	5250244	0.0189618
fliHIJ-6N	ACACAT	Input-2	34342	1888965	0.0181803
fliHIJ-6N	ACACAT	Input-3	15762	867287	0.0181739
fliHIJ-6N	ACACAT	Met-1	45	921151	4.88519e-05
fliHIJ-6N	ACACAT	Met+1	8420	923256	0.0091199
fliHIJ-6N	ACACAT	Met-2	2187	1023408	0.00213698
fliHIJ-6N	ACACAT	Met+2	9566	835016	0.0114561
fliHIJ-6N	ACACAT	Met-1	634	948055	0.000668738
fliHIJ-6N	ACACAT	Met+3	56253	857680	0.0655874
fliK-6N	CCCTCG	Input-1	101990	5250244	0.0194258
fliK-6N	CCCTCG	Input-2	35333	1888965	0.018705
fliK-6N	CCCTCG	Input-3	16978	867287	0.019576
fliK-6N	CCCTCG	Met-1	2	921151	2.1712e-06
fliK-6N	CCCTCG	Met+1	7	923256	7.58186e-06
fliK-6N	CCCTCG	Met-2	606	1023408	0.000592139
fliK-6N	CCCTCG	Met+2	830	835016	0.000993993
fliK-6N	CCCTCG	Met-1	103	948055	0.000108643
fliK-6N	CCCTCG	Met+3	487	857680	0.000567811
fliKLMNOPQRflhB-6N	CCGGCT	Input-1	79883	5250244	0.0152151
fliKLMNOPQRflhB-6N	CCGGCT	Input-2	28163	1888965	0.0149092
fliKLMNOPQRflhB-6N	CCGGCT	Input-3	13234	867287	0.0152591
fliKLMNOPQRflhB-6N	CCGGCT	Met-1	7	921151	7.59919e-06
fliKLMNOPQRflhB-6N	CCGGCT	Met+1	3	923256	3.24937e-06
fliKLMNOPQRflhB-6N	CCGGCT	Met-2	2533	1023408	0.00247506
fliKLMNOPQRflhB-6N	CCGGCT	Met+2	451	835016	0.000540109
fliKLMNOPQRflhB-6N	CCGGCT	Met-1	2	948055	2.10958e-06
fliKLMNOPQRflhB-6N	CCGGCT	Met+3	343	857680	0.000399916
fliPQR-6N	ACGCAA	Input-1	84133	5250244	0.0160246
fliPQR-6N	ACGCAA	Input-2	29043	1888965	0.0153751
fliPQR-6N	ACGCAA	Input-3	13036	867287	0.0150308
fliPQR-6N	ACGCAA	Met-1	80450	921151	0.0873364
fliPQR-6N	ACGCAA	Met+1	1726	923256	0.00186947
fliPQR-6N	ACGCAA	Met-2	7898	1023408	0.00771735
fliPQR-6N	ACGCAA	Met+2	2886	835016	0.00345622
fliPQR-6N	ACGCAA	Met-1	396	948055	0.000417697
fliPQR-6N	ACGCAA	Met+3	390	857680	0.000454715
flrA-6N	CACAAG	Input-1	74576	5250244	0.0142043
flrA-6N	CACAAG	Input-2	26537	1888965	0.0140484
flrA-6N	CACAAG	Input-3	12201	867287	0.014068
flrA-6N	CACAAG	Met-1	316982	921151	0.344115
flrA-6N	CACAAG	Met+1	71180	923256	0.0770967
flrA-6N	CACAAG	Met-2	374845	1023408	0.366271
flrA-6N	CACAAG	Met+2	84309	835016	0.100967
flrA-6N	CACAAG	Met-1	2349	948055	0.0024777
flrA-6N	CACAAG	Met+3	49812	857680	0.0580776
flrC-6N	CAAAAC	Input-1	79455	5250244	0.0151336
flrC-6N	CAAAAC	Input-2	27580	1888965	0.0146006
flrC-6N	CAAAAC	Input-3	12712	867287	0.0146572
flrC-6N	CAAAAC	Met-1	16178	921151	0.0175628
flrC-6N	CAAAAC	Met+1	307638	923256	0.33321
flrC-6N	CAAAAC	Met-2	2879	1023408	0.00281315
flrC-6N	CAAAAC	Met+2	228400	835016	0.273528
flrC-6N	CAAAAC	Met-1	102465	948055	0.108079
flrC-6N	CAAAAC	Met+3	139733	857680	0.16292
motY-6N	CGAAGT	Input-1	100500	5250244	0.019142
motY-6N	CGAAGT	Input-2	34904	1888965	0.0184778
motY-6N	CGAAGT	Input-3	16216	867287	0.0186974
motY-6N	CGAAGT	Met-1	2	921151	2.1712e-06
motY-6N	CGAAGT	Met+1	3	923256	3.24937e-06
motY-6N	CGAAGT	Met-2	456	1023408	0.00044557
motY-6N	CGAAGT	Met+2	258	835016	0.000308976
motY-6N	CGAAGT	Met-1	8	948055	8.43833e-06
motY-6N	CGAAGT	Met+3	93	857680	0.000108432
rpoN-6N	CGCGAC	Input-1	183801	5250244	0.0350081
rpoN-6N	CGCGAC	Input-2	66960	1888965	0.035448
rpoN-6N	CGCGAC	Input-3	30926	867287	0.0356583
rpoN-6N	CGCGAC	Met-1	46	921151	4.99375e-05
rpoN-6N	CGCGAC	Met+1	43	923256	4.65743e-05
rpoN-6N	CGCGAC	Met-2	1497	1023408	0.00146276
rpoN-6N	CGCGAC	Met+2	1750	835016	0.00209577
rpoN-6N	CGCGAC	Met-1	337403	948055	0.35589
rpoN-6N	CGCGAC	Met+3	478	857680	0.000557317
VC1384-6N	CCCAAA	Input-1	88255	5250244	0.0168097
VC1384-6N	CCCAAA	Input-2	31334	1888965	0.0165879
VC1384-6N	CCCAAA	Input-3	14030	867287	0.0161769
VC1384-6N	CCCAAA	Met-1	39	921151	4.23383e-05
VC1384-6N	CCCAAA	Met+1	105	923256	0.000113728
VC1384-6N	CCCAAA	Met-2	7824	1023408	0.00764504
VC1384-6N	CCCAAA	Met+2	1038	835016	0.00124309
VC1384-6N	CCCAAA	Met-1	431	948055	0.000454615
VC1384-6N	CCCAAA	Met+3	54097	857680	0.0630736
VC2069-58-6N	GCGCGC	Input-1	84930	5250244	0.0161764
VC2069-58-6N	GCGCGC	Input-2	30479	1888965	0.0161353
VC2069-58-6N	GCGCGC	Input-3	14821	867287	0.0170889
VC2069-58-6N	GCGCGC	Met-1	6	921151	6.51359e-06
VC2069-58-6N	GCGCGC	Met+1	1	923256	1.08312e-06
VC2069-58-6N	GCGCGC	Met-2	403	1023408	0.000393782
VC2069-58-6N	GCGCGC	Met+2	442	835016	0.000529331
VC2069-58-6N	GCGCGC	Met-1	2	948055	2.10958e-06
VC2069-58-6N	GCGCGC	Met+3	81	857680	9.44408e-05
WT-6N	CTAGCA	Input-1	105981	5250244	0.0201859
WT-6N	CTAGCA	Input-2	38413	1888965	0.0203355
WT-6N	CTAGCA	Input-3	17268	867287	0.0199104
WT-6N	CTAGCA	Met-1	3	921151	3.2568e-06
WT-6N	CTAGCA	Met+1	7	923256	7.58186e-06
WT-6N	CTAGCA	Met-2	283	1023408	0.000276527
WT-6N	CTAGCA	Met+2	408	835016	0.000488613
WT-6N	CTAGCA	Met-1	8	948055	8.43833e-06
WT-6N	CTAGCA	Met+3	250	857680	0.000291484
		input/Met-: without methionine addition; Met+: with methionine addition
